# ERK3-MK5 signaling regulates myogenic differentiation and muscle regeneration by promoting FoxO3 degradation

**DOI:** 10.1101/2021.04.29.441967

**Authors:** Mathilde Soulez, Pierre-Luc Tanguay, Florence Dô, Colin Crist, Junio Dort, Alexey Kotlyarov, Matthias Gaestel, Nicolas A. Dumont, Sylvain Meloche

## Abstract

The physiological functions and downstream effectors of the atypical mitogen-activated protein kinase ERK3 remain to be characterized. We recently reported that mice expressing catalytically-inactive ERK3 (*Mapk6*^*KD/KD*^) exhibit a reduced post-natal growth rate as compared to control mice. Here, we show that genetic inactivation of ERK3 impairs post-natal skeletal muscle growth and adult muscle regeneration after injury. Loss of MK5 phenocopies the muscle phenotypes of *Mapk6*^*KD/KD*^ mice. At the cellular level, genetic or pharmacological inactivation of ERK3 or MK5 induces precocious differentiation of C2C12 or primary myoblasts, concomitant with MyoD activation. Reciprocally, ectopic expression of activated MK5 inhibits myogenic differentiation. Mechanistically, we show that MK5 directly phosphorylates FoxO3, promoting its degradation and reducing its association with MyoD. Depletion of FoxO3 rescues in part the premature differentiation of C2C12 myoblasts observed upon inactivation of ERK3 or MK5. Our findings reveal that ERK3 and its substrate MK5 act in a linear signaling pathway to control post-natal myogenic differentiation.
