## Supplementary material for "ERK3-MK5 signaling regulates myogenic differentiation and muscle regeneration by promoting FoxO3 degradation": Table S6

### Sheet: Feuil1
Table S6: Upstream regulator analysis of MK5-depleted C2C12 as compared to control C2C12 cells
Upstream Regulator	Activation z-score	p-value of overlap
IKBKB	-2.756	2.18e-12
CHUK	-2.255	4.26e-12
lipopolysaccharide	-0.069	4.84e-11
IKBKG	-2.432	5.91e-11
IFNG	-0.609	4.08e-10
TNF	-0.671	1.57e-09
dexamethasone	-0.8	2.81e-09
APP	-0.413	1.12e-08
PDGF BB	-0.534	1.79e-08
tosedostat	2.425	2.61e-08
SP600125	0.138	4.13e-08
NFKBIA	-2.163	9.7e-08
25-hydroxycholesterol	0.291	1.36e-07
TGFB1	-0.29	1.75e-07
cholesterol	-2.3	1.88e-07
S100A8	1.066	1.91e-07
AGT	-0.046	1.98e-07
clopidogrel	2.588	2.54e-07
ADCYAP1	2.033	2.55e-07
IL33	-1.433	3.41e-07
IL1B	-0.827	3.48e-07
IL17A	-1.668	4.01e-07
ADAM12	1.854	4.11e-07
thioacetamide	-0.492	4.18e-07
dihydrotestosterone	0.018	4.25e-07
diethylstilbestrol	1.474	5.24e-07
IL10RA	-1.732	5.61e-07
MMP9	0.975	5.88e-07
ATF4	2.27	7.23e-07
S100A9	0.426	1.09e-06
MEF2C	-0.277	1.67e-06
tretinoin	-0.993	1.67e-06
mifepristone	0.799	2.14e-06
SNAI2	1.796	2.3e-06
HDL-cholesterol	-1.342	3.11e-06
P38 MAPK	-0.54	3.7e-06
TLR3	-2.073	4.94e-06
ethanol	-0.087	5.24e-06
TRAF3IP2	-1.238	6.02e-06
IL13	-0.371	6.79e-06
JUN	-0.245	7.9e-06
GNE		7.92e-06
SOX2	0.848	8.08e-06
NFkB (complex)	0.719	9.99e-06
ALDH2	-1.98	1.13e-05
CTNNB1	0	1.16e-05
tetradecanoylphorbol acetate	-1.17	1.18e-05
fluticasone propionate	-0.378	1.24e-05
IL4	-0.808	1.26e-05
TFRC	-1.408	1.27e-05
CEBPB	-2.611	1.31e-05
5-O-mycolyl-beta-araf-(1->2)-5-O-mycolyl-alpha-araf-(1->1')-glycerol	0	1.46e-05
NFE2L2	1.394	1.69e-05
POR	-1.342	1.72e-05
TSC2	0.788	1.82e-05
8-bromo-cAMP	-0.705	1.93e-05
sphingosine-1-phosphate	1.762	2.15e-05
PDX1	0.277	2.34e-05
AEBP1		2.68e-05
astressin 2B		2.68e-05
PPIF	0	2.75e-05
CHADL	1	2.93e-05
bleomycin	-0.174	3.04e-05
PTX3	0.868	3.37e-05
LDL	-1.72	3.42e-05
SMARCA4	-0.625	3.6e-05
CNB-001		3.67e-05
EIF2AK4	1.972	3.85e-05
OSM	-1.011	3.9e-05
genistein	-0.032	4.05e-05
NR1H2	0.126	4.12e-05
F2RL1		4.75e-05
BAP1		4.87e-05
ALOX15	0.882	4.96e-05
beta-estradiol	1.113	5.01e-05
tributyrin	0.447	5.12e-05
DNASE2	1.982	5.59e-05
RORC		5.77e-05
PPARGC1A	1.66	6.24e-05
SU6656		6.28e-05
NKX2-3	0.707	6.45e-05
HGF	0.961	6.54e-05
Pkc(s)	1.203	6.66e-05
tributyltin	-0.447	6.83e-05
VCAN	2.621	7.02e-05
PLP1		7.04e-05
CCR2	-0.523	7.31e-05
GNA15		7.31e-05
EPAS1	0.826	7.56e-05
metformin	0.743	7.58e-05
XDH	1	7.85e-05
POSTN	0.152	7.85e-05
PTPRE		7.98e-05
Tgf beta	1.566	8.19e-05
AGN194204	-0.707	8.3e-05
CG	-2.178	8.65e-05
IGF2		9.15e-05
PI3K (complex)	0.12	9.33e-05
IL10	0.488	9.69e-05
IL6	-2.179	9.94e-05
cisplatin	-0.041	0.000104
captopril	-0.447	0.000109
stigmasterol		0.000113
hyodeoxycholic acid		0.000113
MYLIP		0.000113
CCL20		0.000113
LSS		0.000113
ELAVL3		0.000113
TO-901317	-0.173	0.000115
progesterone	2.164	0.000126
troglitazone	1.358	0.000126
MAP3K7	-1.477	0.00013
TLR4	-1.227	0.000132
HTT		0.000136
SB203580	0.236	0.000143
gentamicin	0.563	0.000145
oxysterol		0.000147
ERK	-0.378	0.000149
SNCA	-0.213	0.000149
E. coli serotype 0127B8 lipopolysaccharide	-1.309	0.00016
SCAP		0.000165
ZMPSTE24	-0.218	0.00017
FGF19		0.000184
mycophenolic acid	0.447	0.000184
SMAD1	-0.179	0.000186
IGF1	-0.424	0.000202
RORA		0.000207
SIRT1	-0.707	0.000211
TAC1	-0.118	0.000217
vancomycin	-1.387	0.000217
SLC12A3		0.000225
PKD1	-0.478	0.000235
PPARG	-0.44	0.000237
TP53	0.315	0.000237
IL11RA		0.000243
2,4-dinitrofluorobenzene		0.000243
TGFBR2	-1.342	0.00025
ADRB	-1.664	0.000256
ELAVL1	0.322	0.000257
KLF4	0.787	0.000267
GATA4	-1.109	0.000273
NTN1		0.000283
SOCS6		0.000283
wortmannin	-1.132	0.00029
STAT6	-0.222	0.000299
ATF3	0.849	0.000325
MAP3K5		0.000326
GADD45A		0.000326
Tnf (family)	0.277	0.000331
triamcinolone acetonide	-0.478	0.000335
hydrogen peroxide	0.166	0.000339
CDK19	-1.414	0.000341
doxorubicin	-0.089	0.00036
FAM3B		0.000373
CYP7A1		0.000373
famotidine		0.000374
allosamidin		0.000374
SNAI1	1.72	0.000395
DMD		0.000409
LIF	-0.808	0.000409
INS	-0.605	0.000409
TRPV4		0.000424
hexachlorobenzene	-0.762	0.000427
FOSL2		0.000427
KRAS	0	0.000447
STAT1	-1.331	0.000452
BCL2L11		0.00048
PCYT1A		0.00048
forskolin	0.048	0.00049
NR1H3	-0.158	0.000494
phenylbutazone	-1.067	0.000519
IRAK3		0.00054
IL2	0.788	0.000554
histidinol		0.000559
PAPPA		0.000559
THBS2		0.000559
EFEMP2		0.000559
quinapril		0.000559
TGFB2	-0.238	0.000583
MAC		0.000605
TRIB3		0.000605
ozone		0.000605
OSMR		0.000626
lomustine	-1	0.000664
pioglitazone	-1.372	0.000687
RET		0.000687
TGFB3	-0.391	0.000715
FOS	-0.871	0.000736
rosiglitazone	-1.923	0.000738
triamterene	-0.762	0.000746
taurocholic acid		0.000749
D-glucose	-0.663	0.000767
PD98059	-0.411	0.000769
24(S),25-epoxycholesterol		0.000779
doramapimod		0.000779
iguratimod		0.000779
C6		0.000779
GNMT		0.000779
PILRA		0.000779
triacetyl-3-hydroxyphenyladenosine		0.000779
20alpha-hydroxycholesterol		0.000779
desmosterol		0.000779
indomethacin	-0.478	0.000818
leucine		0.000828
F3		0.000835
PLAU	0	0.000835
INSR		0.000838
SOX9	0	0.000882
fenamic acid	-1	0.000882
tacrolimus	1.387	0.0009
GW3965	0.34	0.000902
UPF2		0.000913
IDR-1002		0.000913
4-hydroxytamoxifen	2.177	0.000923
ERBB2	1.539	0.000927
corticosterone	1.172	0.000936
Alpha catenin	0.27	0.000936
KLF2	0.728	0.00095
ALDH1A2		0.001
HOXC8		0.001
ESR2	-0.765	0.00101
CD5L		0.00104
levetiracetam		0.00104
FEM1A		0.00104
UGT2B17		0.00104
SMN1/SMN2		0.00104
GIPR		0.00104
UGT2B15		0.00104
NR3C1	-0.469	0.00105
EGFR	2.723	0.00105
SOX4	0	0.00106
EZR		0.0011
MMP14		0.0011
STAT3	-0.726	0.00111
RNF31	0.577	0.00115
NOS2	-0.218	0.00119
ABCB4		0.0012
FOSL1	-1.091	0.00121
cyclophosphamide	-1.067	0.00121
Vegf	-1.177	0.00123
IL1RN	-2.219	0.00125
Y 27632	-0.955	0.00127
thapsigargin	0.412	0.00128
triciribine		0.00133
TEAD		0.00133
Agtr1b		0.00133
C8		0.00133
NEK7		0.00133
UNC5B		0.00133
AGTRAP		0.00133
COCH		0.00133
C7		0.00133
BQ 123		0.00133
22(S)-hydroxycholesterol		0.00133
parthenolide		0.00142
IRAK4		0.00146
JUNB		0.00147
ESR1	-0.425	0.00149
U0126	0.062	0.0015
RETNLB	-0.152	0.00153
fingolimod		0.00153
TANK		0.00154
NDRG1		0.00154
pentoxifylline		0.00154
TGFA		0.0016
KLF6	-1.954	0.0016
LY294002	0.608	0.00161
ANKRD17		0.00165
LIPA		0.00165
AMBP		0.00165
BQ-788		0.00165
mir-19		0.00166
TLR5		0.00166
TBX5	-0.555	0.00168
TERT		0.00168
BMP2	0.938	0.00179
tunicamycin	0.968	0.00179
CARM1		0.00179
atorvastatin	-0.816	0.00183
BMP4	0.8	0.00188
MRTFB	0	0.0019
allopurinol	-1	0.00192
ZBTB16	0.447	0.00196
amphetamine		0.002
homocysteine	0.19	0.002
LXR ligand-LXR-Retinoic acid-RXRα		0.00201
Traj18		0.00201
corticosteroid		0.00207
F7		0.00207
TLR7/8		0.00207
ERBB4	1.964	0.00209
STAT5A		0.00212
simvastatin	1.098	0.00217
SBDS		0.00217
JAK2		0.00221
HOXC6		0.00222
CCR5		0.00222
Jnk	1.939	0.00227
rifampin		0.00228
LDLR	-0.723	0.00232
carbon tetrachloride	1.308	0.00232
GSK2816126		0.00237
L-histidine		0.0024
icilin		0.0024
WWC1		0.0024
NELFB		0.0024
STAR		0.0024
C9		0.0024
D-sphingosine		0.0024
GDF2	0.152	0.00246
DNMT1		0.00246
TCF		0.00246
HRAS	0.555	0.00249
SMAD7	1.009	0.00249
Collagen type II		0.00254
NME1		0.00254
advanced glycation end-products		0.00254
AG490	1.951	0.00256
NOS3		0.00271
GPD1		0.00276
KMT2A		0.00276
STAT4	-0.442	0.00278
REST		0.00278
SDC1		0.00283
polycyclic aromatic hydrocarbons		0.00283
palmitoleic acid		0.00283
SP1		0.00285
TAF4		0.00287
YBX1	-1.131	0.00287
ABCA1		0.00288
D-fructose		0.00288
SLC25A13		0.00298
ERK1/2	1.27	0.00302
Mek	1.473	0.00303
obeticholic acid		0.00306
olanzapine	-2	0.0031
N-nitro-L-arginine methyl ester	-1.053	0.0031
nitric oxide		0.00319
CEBPD		0.00321
LGALS3		0.00321
WWTR1		0.00325
Ap1		0.00328
glycochenodeoxycholate		0.00328
TNFAIP8L2		0.00328
HIRA		0.00328
PLCE1		0.00328
COX4I1		0.00328
C5AR2		0.00328
ACE2		0.00328
carbonyl cyanide p-(trifluoromethoxy)phenylhydrazone		0.00328
prostaglandin E2	-1.242	0.00342
HDL		0.00345
SCARB1		0.00345
trichostatin A	0.063	0.0035
TWIST1	-2.236	0.00364
SQSTM1		0.00366
AR	0.841	0.00368
nitrofurantoin	1	0.00373
Gli		0.00377
SLC2A1		0.00377
24-hydroxycholesterol		0.00377
estrogen receptor	0	0.00382
INSIG1	2	0.00384
GW501516		0.00384
TP73	0.761	0.00384
IGFBP2		0.00387
APOA1		0.00387
puromycin aminonucleoside	-1	0.00398
Salmonella enterica serotype abortus equi lipopolysaccharide	-0.555	0.00403
inosine		0.00408
GPER1		0.00408
RTN4		0.00408
carrageenan		0.00408
TNFSF12	-1.922	0.00411
methotrexate	-1.342	0.00414
PTH		0.00423
EPHX2		0.00429
CXCL2		0.00429
VIPR1		0.00429
PCYT2		0.00429
cyclopiazonic acid		0.00429
PTPRJ		0.00431
APOE	-0.718	0.00441
propylthiouracil		0.00455
pyrrolidine dithiocarbamate	0.359	0.00455
TLR2	-0.69	0.00456
DNMT3B		0.00467
SPARC	-2	0.0047
MYC	1.584	0.00472
MOG		0.00478
Ccl2		0.00478
anisomycin		0.00478
colchicine		0.00478
HSPB1		0.00485
GIP		0.00485
LAMA5		0.00485
P2RY2		0.00485
NBEAL2		0.00485
C5		0.00485
actinonin		0.00485
plicamycin	0.124	0.00485
EGF	-0.895	0.00488
SB-431542	1	0.00501
BIRC5		0.00503
HIF1A	0.807	0.00504
cigarette smoke		0.00521
dextran sulfate		0.00531
trans-hydroxytamoxifen	-1.109	0.00538
mannitol		0.00543
8-(4-chlorophenylthio)-guanosine-3', 5'-cyclic monophosphate		0.00543
GLIS2		0.00543
S100B		0.00543
HOTAIRM1		0.00543
ITGA6		0.00543
CXCL3		0.00543
EGLN3		0.00543
IFITM1		0.00543
TREM2		0.00543
pirfenidone		0.00543
resiquimod	-1.044	0.0055
SCD		0.00555
E. coli B5 lipopolysaccharide	-0.61	0.00572
WNT3A	0.239	0.00593
poly rI:rC-RNA	-2.247	0.00593
ITCH		0.00605
CTBP2		0.00605
RARRES2		0.00605
CSNK2A1		0.00605
cuprizone		0.00605
GPS2		0.0061
PTGES		0.0061
rasburicase		0.00618
Ggt		0.00618
DNAJ		0.00618
colestimide		0.00618
ARHGAP24		0.00618
RBM24		0.00618
GSE1		0.00618
AI427809		0.00618
NNZ 2566		0.00618
Syntaxin		0.00618
STX12		0.00618
MYO5A		0.00618
ACSL1		0.00618
miR-574-3p (miRNAs w/seed ACGCUCA)		0.00618
miR-33-5p (and other miRNAs w/seed UGCAUUG)		0.00618
ACAT2		0.00618
SNTB1		0.00618
CHRNA5		0.00618
CKAP4		0.00618
BARX1		0.00618
FAP		0.00618
STARD3		0.00618
Flt1		0.00618
(R)-PFI-2		0.00618
3M-052		0.00618
bathophenanthroline		0.00618
2,4-dichlorobenzamil		0.00618
RO31-9790		0.00618
N-(2-guanidinoethyl)-5-isoquinolinesulfonamide		0.00618
1-(3-(1,4-dihydroimidazo[4,5-c]pyrazol-5-yl)-4-methylphenyl)-3-(3-(4-methyl-1H-imidazol-1-yl)-5-(trifluoromethyl)phenyl)urea		0.00618
2,5-dihydroxybenzoic acid		0.00618
1-methylspermidine		0.00618
(des-Arg10,Leu9)-kallidin		0.00618
podophyllotoxin		0.00618
beta-tocopherol		0.00618
CBX5	1	0.00621
EGR1	-0.464	0.0063
IL1R1		0.00639
C5AR1		0.00639
MAPK14	-0.943	0.00658
RHO		0.00668
WLS		0.00669
ZNF202		0.00669
MLX		0.00669
HOXA5		0.00669
salmonella minnesota R595 lipopolysaccharides	-1.972	0.00678
POU2F1		0.00678
cyclosporin A	-1.463	0.00685
curcumin	1.353	0.00692
fulvestrant	-1.987	0.00695
PARP1		0.00698
GATA6	-1.4	0.00717
GNAQ		0.00718
Sn50 peptide		0.0073
Ras homolog		0.00737
SIGIRR		0.00737
AChR		0.00737
IDO1		0.00737
CDK8		0.00737
PD 169316		0.00737
LIPE		0.00738
BSCL2		0.00762
Go 6976		0.00762
TREM1	0.728	0.00779
PGR	-0.651	0.00783
infliximab		0.00794
Map3k7		0.00794
HMOX1	0.152	0.00802
lactosylceramide		0.00807
SFTPD		0.00807
CRHR2		0.00807
GRN		0.00807
CYP27A1		0.00807
TERF2IP		0.00807
mezerein		0.00807
CIP2A		0.00828
HAND2		0.00828
SMARCA2		0.00828
glutathione		0.00828
NFATC2		0.00829
E. coli B4 lipopolysaccharide	-1.11	0.00837
TEAD1		0.00862
PIK3CA		0.00862
JINK1/2		0.0088
PDGF-DD		0.0088
miR-18a-5p (and other miRNAs w/seed AAGGUGC)		0.0088
mir-33		0.0088
CXCR2		0.0088
pitavastatin		0.0088
cafestol		0.0088
ilomastat		0.0088
FAS		0.00882
ARNT2	0.447	0.00916
estrogen	0	0.00922
RIPK2		0.00934
Insulin		0.00934
tetrachlorodibenzodioxin	1.13	0.00944
leukotriene B4		0.00956
Ciap		0.00956
TRPS1		0.00956
GRHL2		0.00956
ITGA1		0.00956
COL4A3		0.00956
Fus		0.00956
Ni2+		0.00956
LCK		0.0097
sulindac sulfide		0.0097
IFNB1	-1.323	0.00983
ADORA2A	1	0.0101
SYVN1	1	0.0101
SIM1	0.447	0.0103
NCOR-LXR-Oxysterol-RXR-9 cis RA		0.0104
HSPD1		0.0104
ceruletide		0.0104
halofuginone		0.0104
AGER		0.0105
SOX1		0.0105
PAX7		0.0105
methapyrilene		0.0109
decitabine	1.227	0.0111
SP3		0.0111
CDC73		0.0112
mir-183		0.0112
PLK2		0.0112
HMGB2		0.0112
PSEN1		0.0112
isotretinoin		0.0113
TLR7	-0.322	0.0113
hydrocortisone	0	0.0115
TBX2		0.0117
doxycycline		0.0117
PROCR		0.012
CCR1		0.012
hydroxypropyl-beta-cyclodextrin		0.012
LONP1		0.0121
lovastatin	0.849	0.0123
L-leucine		0.0123
loganin		0.0123
monooleylphosphatidic acid		0.0123
l-asparaginase		0.0123
asparaginase		0.0123
Camkk		0.0123
dacetuzumab		0.0123
rutaecarpine		0.0123
butenolide		0.0123
LEPROT		0.0123
TTC39B		0.0123
LEPROTL1		0.0123
PUM1		0.0123
GSTZ1		0.0123
DDX43		0.0123
FKRP		0.0123
PTPase		0.0123
RYR3		0.0123
GFRA1		0.0123
MMP10		0.0123
NEFH		0.0123
STXBP4		0.0123
APBA1		0.0123
lynestrenol		0.0123
PUM2		0.0123
PIKFYVE		0.0123
poly-L-glutamic acid-peptoid 1 conjugate QM56		0.0123
MYBPC1		0.0123
LRP1B		0.0123
PREB		0.0123
CK-666		0.0123
14,15-epoxyeicosa-5(Z)-enoic acid		0.0123
Sf1		0.0123
gamma-secretase inhibitor XX		0.0123
1-nitrocyclohex-1-ene		0.0123
aprepitant		0.0123
3,3'-iminodipropionitrile		0.0123
SC144		0.0123
trans-4-phenylbut-3-en-2-one		0.0123
lysophospholipids		0.0123
N(6)-carboxymethyl-L-lysine		0.0123
rottlerin		0.0125
CpG oligonucleotide	-2	0.0126
FABP4		0.0129
ADA		0.0129
enterotoxin B		0.013
MAP2K1/2		0.013
TEAD4		0.013
SFTPA1		0.013
JUND		0.0134
SOX3		0.0134
ciglitazone		0.0134
palmitic acid	0.384	0.0137
SMTNL1		0.0138
HOXB13		0.0138
S100A6		0.0138
FCGR2A		0.0138
SND1		0.0138
LTB4R		0.0138
dicarbethoxydihydrocollidine		0.0138
hemozoin		0.0138
epigallocatechin-gallate	-0.246	0.014
IFNAR1		0.0141
PRDM1	-0.152	0.0142
FFAR3		0.0143
cardiotoxin		0.0144
PTGER4	1.982	0.0144
KITLG	0	0.0147
RPSA		0.0147
SIAH2		0.0147
ROCK1		0.0147
NCOA4		0.0147
ramipril		0.0147
GMNN		0.0148
Nr1h	-0.961	0.0151
CFTR		0.0153
FGF2	-1.598	0.0153
YAP1	0.038	0.0154
HISTONE		0.0157
SOX10		0.0157
MECOM		0.0157
4-(2-aminoethyl)benzenesulfonylfluoride		0.0157
crocidolite asbestos		0.0157
proteasome inhibitor PSI		0.0157
histamine		0.0158
OGA	-1.664	0.0158
VDR	-1.362	0.0163
NPC1		0.0163
LCN2		0.0163
CCN1		0.0163
Z-LLL-CHO	0.347	0.0164
CARD9		0.0166
PRKCZ		0.0166
CORT		0.0166
2,4-dinitrophenol-ovalbumin conjugate		0.0166
chenodeoxycholic acid		0.0168
CCL2		0.0168
SMAD4	-0.281	0.0168
actinomycin D	0.454	0.0168
10E,12Z-octadecadienoic acid		0.0171
Ige	-0.386	0.0173
MYOC		0.0173
RARG		0.0173
NR0B2		0.0173
TLR9	-0.895	0.0176
MALAT1		0.0176
ARHGAP31		0.0176
CYBB		0.0176
IL17RA		0.0176
SLC16A2		0.0176
IL36A		0.0176
eplerenone		0.0176
4-phenylbutyric acid		0.0178
methylprednisolone	1.195	0.0182
GATA3	-0.277	0.0182
EGLN	-0.124	0.0182
ZFHX3		0.0183
SOCS3		0.0183
RHOA		0.0183
pentosan polysulfate		0.0184
ergosterol-5,8-peroxide		0.0184
glycodeoxycholic acid		0.0184
taurochenodeoxycholate		0.0184
Ggtase I		0.0184
C1QTNF12		0.0184
AMOT		0.0184
DUB		0.0184
Smad1/5/8		0.0184
Beta Secretase		0.0184
G protein beta gamma		0.0184
propentofylline		0.0184
PRAG1		0.0184
ARF4		0.0184
AMOTL2		0.0184
H1-3		0.0184
MYBPC3		0.0184
Fascin		0.0184
AMOTL1		0.0184
EXOC3L1		0.0184
SCARB2		0.0184
gelatinase		0.0184
ACAT1		0.0184
VAMP7		0.0184
SLC3A2		0.0184
WWP1		0.0184
sulfurbutylether-beta-cyclodextrin		0.0184
BMP1		0.0184
DDOST		0.0184
IFNGR2		0.0184
ADCY6		0.0184
Ank2		0.0184
HTR6		0.0184
GOPC		0.0184
ELOA		0.0184
ARHGEF11		0.0184
URMC-099		0.0184
CLCA1		0.0184
Rbpjl2		0.0184
TIGAR		0.0184
BR-4628		0.0184
mercaptosteroid 4		0.0184
mercaptosteroid 6		0.0184
maraviroc		0.0184
prinaberel		0.0184
methacholine		0.0184
oxonic acid		0.0184
oenothein B		0.0184
MitoBloCK-6		0.0184
senexin B		0.0184
actinomycin		0.0184
glycocholic acid		0.0184
noladin ether		0.0184
Mn2+		0.0184
MRTFA		0.0186
POU5F1	-1.157	0.0187
Secretase gamma		0.0187
PRDM16		0.0187
CHRNA7		0.0187
ARRB2		0.0187
MARK2		0.0187
CDC42		0.0187
RASSF1		0.0189
SAMSN1		0.0189
phosphate		0.0189
MAPK9	-0.849	0.019
erlotinib		0.0194
SETD2		0.0197
nicotinic acid		0.0197
exenatide		0.0197
LMNA		0.02
OGT		0.02
ATF2		0.02
filgrastim	-0.239	0.0201
PDLIM2		0.0205
Ifnar		0.0205
okadaic acid		0.0205
trinitrobenzenesulfonic acid		0.0205
CASP1		0.0208
H2AX		0.0208
CTBP1		0.0208
SOD1		0.0209
ADIPOQ		0.0213
daidzein		0.0217
raloxifene	-1.732	0.0217
norepinephrine	1.067	0.0217
NPM1		0.0219
NORAD		0.0219
MSX2		0.0219
SERPINE1		0.0219
CAMK4		0.0219
THBS1		0.0219
ELANE		0.0219
MAPK8	0.132	0.0221
SMARCB1	1.067	0.0221
CEBPA	-2.219	0.0221
docosahexaenoic acid	-0.934	0.0225
Ifn gamma		0.0229
bee venom		0.0229
CASZ1		0.023
KDM2B		0.023
TWIST2		0.023
ADORA2B		0.023
IL9		0.023
cilostazol		0.023
22(R)-hydroxycholesterol		0.023
lysophosphatidic acid		0.0235
TRIM24		0.0241
TAZ		0.0241
CYP1A1		0.0241
cephaloridine		0.0241
cyclic AMP	0.271	0.0242
NSUN6		0.0242
ATP7B		0.0242
ethionine		0.0242
RARA	-0.555	0.0242
PPARA	-1.539	0.0243
platelet activating factor-C16		0.0245
Rsk		0.0245
CYP2C8		0.0245
RSPO2		0.0245
P2RY6		0.0245
SIRT4		0.0245
IGSF11		0.0245
asparagine		0.0245
Serine Protease		0.0245
CTSD		0.0245
FXR2		0.0245
GALNS		0.0245
CELA2A		0.0245
mir-574		0.0245
CYP8B1		0.0245
DLL3		0.0245
RAPSN		0.0245
CANX		0.0245
STEAP4		0.0245
MOGAT1		0.0245
PELI2		0.0245
2-[[4-[(e)-styryl]phenoxy]methyl]oxirane		0.0245
A-Fos		0.0245
GNPAT		0.0245
SSTR3		0.0245
ERO1A		0.0245
CTH		0.0245
CD300LD		0.0245
ZKSCAN3		0.0245
TBPL1		0.0245
SLC20A2		0.0245
neopterin		0.0245
1-butanol		0.0245
trimetazidine		0.0245
Ro31-8425		0.0245
H-8		0.0245
methylpiperidinyl-3b-hydroxycholenamide		0.0245
Pb2+		0.0245
D-alpha-hydroxyglutarate		0.0245
cumene hydroperoxide		0.0245
NOTCH1	2.144	0.0245
AHR	2.211	0.0245
Histone h3		0.0246
MKNK1		0.0248
CAMP		0.0248
TSLP		0.0254
PTGS1		0.0254
DACH1		0.0254
monocrotaline		0.0254
N-cor		0.0254
F2	1.066	0.0256
calcitriol	-1.154	0.0256
BRCA1	-1.934	0.0256
CREB1	1.387	0.0258
TFAP2A		0.0261
NRG1	2.209	0.0263
RNASEH2A		0.0265
SOX7		0.0265
AGTR1		0.0265
acetaminophen	-0.391	0.027
INHA		0.0274
PEBP1		0.0278
EFNA4		0.0278
JAG1		0.0278
fasudil		0.0278
phenacetin		0.0278
RNA polymerase II		0.0278
thyroid hormone		0.0279
CCN2		0.028
NFKB1		0.0282
2-methoxyestradiol		0.029
ACVR1		0.029
mir-30		0.029
VEGFB		0.029
CALR		0.029
EFNA3		0.029
everolimus		0.029
lipid		0.029
4-hydroxynonenal		0.029
D-galactosamine		0.029
EIF2AK3		0.0294
CD24		0.0294
aspirin		0.0294
cycloheximide	1.082	0.0295
EOMES		0.0301
IFNLR1		0.0303
SOAT2		0.0305
MCOLN2		0.0305
TTYH1		0.0305
ALDH3A2		0.0305
DCB 3503		0.0305
acyline		0.0305
MC3R		0.0305
LRP8		0.0305
NR2C1		0.0305
MIR4269		0.0305
RIPK4		0.0305
HADHA		0.0305
ELAVL4		0.0305
UTS2		0.0305
Orm1 (includes others)		0.0305
DAB1		0.0305
VGLL4		0.0305
PPP2R2A		0.0305
CCG-1423		0.0305
CCL22		0.0305
HEPH		0.0305
CTSK		0.0305
Wfdc17		0.0305
CES1		0.0305
Cox5b		0.0305
Muc1		0.0305
PPP2R5B		0.0305
2-cyclohexen-1-one		0.0305
pyridoxal phosphate-6-azophenyl-2',4'-disulfonic acid		0.0305
dextroamphetamine		0.0305
4,4'-diisothiocyanostilbene-2,2'-disulfonic acid		0.0305
cinnamyl-3,4-dihydroxy-alpha-cyanocinnamate		0.0305
ranitidine		0.0305
ISRIB		0.0305
roflumilast		0.0305
paxilline		0.0305
chlorine		0.0305
Hg2+		0.0305
MYOD1		0.0309
nicotine		0.0309
ID2	1.067	0.0314
lipid A		0.0315
A2M		0.0315
EFNA5		0.0315
GPX1		0.0315
bisindolylmaleimide I		0.0315
bexarotene	-0.919	0.0319
CSF2	-1.171	0.0321
losartan potassium		0.0323
MAP2K1		0.0325
CYP1A2		0.0328
PROC		0.0328
TEAD3		0.0328
SPHK1		0.0328
Hbb-b2		0.0328
PAX1		0.0328
N-acetylsphingosine		0.0328
black raspberry extract		0.033
RAC1		0.033
Akt		0.0334
tamoxifen		0.0334
hyaluronic acid		0.0338
ERBB3		0.0338
GRB2		0.0342
ICAM1		0.0342
C3AR1		0.0342
LTBR		0.0342
lactacystin	1	0.0351
ITGB2		0.0355
PRKD1		0.0355
valsartan		0.0355
camptothecin	2	0.0358
DDIT3		0.036
8-hydroxyguanine		0.0365
F Actin		0.0365
vanillyl-N-nonylamide		0.0365
obatoclax		0.0365
CLN8		0.0365
GPR119		0.0365
YOD1		0.0365
GPR39		0.0365
TRPM7		0.0365
RO4929097		0.0365
NEFL		0.0365
TFPI		0.0365
PRKAB2		0.0365
entolimod		0.0365
ZFP36L2		0.0365
Pzp		0.0365
PHOX2A		0.0365
resolvin D5		0.0365
MMP13		0.0365
PRSS8		0.0365
BDKRB1		0.0365
SPTBN2		0.0365
CARD14		0.0365
CA9		0.0365
CFH		0.0365
STK38		0.0365
FGF18		0.0365
GJA8		0.0365
SOX15		0.0365
MAP3K4		0.0365
DSPP		0.0365
AQP5		0.0365
SERPIND1		0.0365
Casp12		0.0365
Muc4		0.0365
SULT1E1		0.0365
NEDD4L		0.0365
COG112 peptide		0.0365
dec-RRLL-cmk		0.0365
iodoacetic acid		0.0365
emricasan		0.0365
benz[a]anthracene		0.0365
papaverine		0.0365
catechol		0.0365
aurintricarboxylic acid		0.0365
edelfosine		0.0365
phenylamil		0.0365
zofenopril		0.0365
AIP		0.0369
2-bromoethylamine		0.0369
MAPK7		0.0369
LRP1		0.0369
TEAD2		0.0369
glucocorticoid	0.659	0.0369
NUPR1	1.89	0.0375
fluocinolone acetonide		0.0383
tazemetostat	1.406	0.0383
etoposide	-1.091	0.0385
RUNX2		0.0392
GSK3B		0.0392
deoxycholate		0.0397
EPHB4		0.0397
H2AB3 (includes others)		0.0397
FHL2		0.0397
methimazole		0.0397
9,10-dimethyl-1,2-benzanthracene		0.0397
FSH		0.0397
PRKCA		0.04
VEGFA	0.331	0.0401
isobutylmethylxanthine		0.0403
GLI1		0.0403
ANGPT2		0.0403
CLDN7		0.0408
galactosylceramide-alpha		0.0411
enalapril		0.0411
PITX2		0.0417
C5		0.0417
paclitaxel	-0.747	0.0421
taurodeoxycholic acid		0.0425
patulin		0.0425
ZNF100		0.0425
ZNF85		0.0425
ZNF254		0.0425
C1orf61		0.0425
RASSF8		0.0425
ZNF431		0.0425
SNED1		0.0425
RGMB		0.0425
PON3		0.0425
SFRP5		0.0425
APC (complex)		0.0425
penfluridol		0.0425
HTR2A		0.0425
SERPINA3		0.0425
HMGCR		0.0425
mir-296		0.0425
LPCAT3		0.0425
TDO2		0.0425
ZNF665		0.0425
ZNF528		0.0425
PROK1		0.0425
MGLL		0.0425
ZNF43		0.0425
ZNF429		0.0425
MIB1		0.0425
CLIC4		0.0425
CHGA		0.0425
NKX3-2		0.0425
ITGB1BP1		0.0425
GLP1R		0.0425
ZNF708		0.0425
RHOC		0.0425
10-hydroxy-cis-12-octadecenoic acid		0.0425
nicorandil		0.0425
dimercaptopropanol		0.0425
6-methylsulfinylhexyl isothiocyanate		0.0425
2-mercaptoethanol		0.0425
rabeprazole		0.0425
ASARM-PO4		0.0425
2-(tridec-12-yn-1-ylthio)acetic acid		0.0425
BMP type I receptor kinase inhibitor compound A		0.0425
BAR501		0.0425
jasplakinolide		0.0425
vinpocetine		0.0425
FGF1		0.0425
CD3 group		0.0425
NOG		0.0425
PTPN1		0.0425
ADM		0.0425
salirasib		0.0425
IL12 (family)		0.0433
Sb202190		0.0433
L-methionine		0.044
CDK9		0.044
mir-27		0.044
RGS10		0.044
SP2509	1.406	0.0441
WNT5A		0.0442
medroxyprogesterone acetate		0.0451
leukotriene D4		0.0455
TMEM173		0.0455
BNIP3L		0.0455
IL2RG		0.0455
carboplatin		0.0455
3-methylcholanthrene		0.0455
HSF1	1.067	0.0458
THRB		0.0458
FGFR2		0.0459
BMP7		0.0459
CSF1		0.0465
CYP1B1		0.047
telmisartan		0.047
IRS1		0.0477
Creb		0.0482
UDP		0.0484
heparan sulfate		0.0484
fingolimod phosphate		0.0484
Cyp4a14		0.0484
carfilzomib		0.0484
tolfenamic acid		0.0484
cyanidin 3-O-glucoside		0.0484
GPR84		0.0484
PPT1		0.0484
GSTK1		0.0484
PON2		0.0484
ADGRF5		0.0484
SULT2B1		0.0484
IL-2R		0.0484
Lefty		0.0484
isocoumarin NM-3		0.0484
N-propyl bromide		0.0484
LATS1		0.0484
VCL		0.0484
CD82		0.0484
B4GALT1		0.0484
PKP2		0.0484
ponesimod		0.0484
DLG4		0.0484
MFGE8		0.0484
DES		0.0484
ATF7		0.0484
ALCAM		0.0484
TBL1X		0.0484
CCX771		0.0484
SULF1		0.0484
Ptgs2os2		0.0484
ZNF91		0.0484
ACTA2		0.0484
TBL1XR1		0.0484
MIA-602		0.0484
butylhydroxybutylnitrosamine		0.0484
methoxychlor		0.0484
mechlorethamine		0.0484
acetone		0.0484
L-lactic acid		0.0484
tyrphostin		0.0484
N,N-dimethylarginine		0.0484
Cr6+		0.0484
PPARD	0.849	0.0484
CLEC4G		0.0485
SERPINF1		0.0485
MAPKAPK2		0.0485
MAP2K7		0.0485
EFNA2		0.0485
NR3C2		0.0495
IL1	-1.951	0.0632
MYD88	-1.928	0.0857
TP63	-1.895	0.134
LEP	-2	0.307
