## Supplementary material for "ERK3-MK5 signaling regulates myogenic differentiation and muscle regeneration by promoting FoxO3 degradation": Table S5

### Sheet: Feuil1
Table S5: Upstream regulator analysis of ERK3-depleted C2C12 as compared to control C2C12 cells
Upstream Regulator	Activation z-score	p-value of overlap
MEF2C	2.007	1.64e-09
IKBKG	-0.544	2.43e-09
CHUK	-0.333	6.95e-09
MYOD1	2.087	4.17e-08
NFKBIA	-0.429	8.86e-08
lipopolysaccharide	-0.398	3.3e-07
ADAM12	2.438	3.8e-07
IKBKB	-0.346	1.19e-06
IL1B	-0.95	2.04e-06
CHADL	1	4.07e-06
DNMT3B	-1.342	4.29e-06
tetradecanoylphorbol acetate	-0.193	6.89e-06
SU6656	0	8.82e-06
Bvht	2.236	9.23e-06
POSTN	0.152	1.11e-05
P38 MAPK	0.217	1.12e-05
NR1H3	1.253	2.14e-05
CYP1A2	2	2.66e-05
RORC		2.89e-05
PPIF	-0.447	2.92e-05
TO-901317	1.092	3.08e-05
CYP1A1	2	3.74e-05
APP	-0.158	3.78e-05
S100A9	0.128	4.21e-05
3-methylcholanthrene	1.953	5.43e-05
CYP1B1	2	5.83e-05
S100A8	0.555	6.17e-05
HDAC1		6.24e-05
Zn2+		6.45e-05
CCR2	-2.234	6.72e-05
JUN	0.896	7.1e-05
STAT3	-1.355	7.11e-05
NOS2	-1.698	8.08e-05
SLC12A3		8.3e-05
RORA		9.06e-05
TGFB1	-0.338	0.000119
tributyltin	0	0.000132
SIRT1	0	0.000138
IL10RA	-1.89	0.000172
SMTNL1		0.000173
THBS2		0.000207
cholesterol	-1.765	0.000224
cardiotoxin		0.000262
ADCYAP1	0.785	0.000263
DNMT3A	-1.41	0.00027
Secretase gamma		0.00028
diquat		0.000289
mycophenolic acid	-0.152	0.000296
IL33	-0.849	0.000307
mercuric chloride		0.000332
forskolin	0	0.000334
MYOC		0.000338
nitric oxide	-0.152	0.000342
CD5L		0.000384
SMN1/SMN2		0.000384
GIPR		0.000384
Cr6+		0.000384
DNMT1		0.000384
CASZ1		0.000391
SOX2	1.25	0.00041
ESR1	-1.572	0.000421
ATP7B		0.000422
CG	-1.342	0.000423
HDAC3		0.000452
AGTRAP		0.000492
CAPN1		0.000492
N-methyl-3,4-methylenedioxyamphetamine		0.000492
progesterone	0.788	0.000521
HOXC6		0.000526
GSK2816126		0.000564
SMARCA4	1.614	0.000578
4-hydroxytamoxifen	1.982	0.000601
ANKRD17		0.000614
AEBP1		0.000614
CGP 42112		0.000614
ethanol	0.272	0.000629
8-bromo-cAMP	0.651	0.000647
YY1		0.00065
TNFSF12	-1.902	0.00066
EGR1	-1.455	0.000713
C3AR1		0.000733
LTBR		0.000733
MTF1		0.000748
SB-431542	0.655	0.000813
mifepristone	0.728	0.000823
RET		0.000869
pentylenetetrazol		0.000896
RTN4		0.000986
GATA4	1.109	0.00101
BMP2	1.229	0.00107
GW3965	0.858	0.00109
MYC	0.475	0.00111
Ccl2		0.00116
PTPRE		0.00123
dihydrotestosterone	1.363	0.00125
simvastatin		0.00127
TNF	-1.362	0.00135
LDLR		0.00135
carbon tetrachloride		0.00135
cadmium chloride		0.00135
Gli		0.00141
N-ethyl-N-nitrosourea		0.00141
FOXA2		0.00144
KDM5A	-2	0.00146
PDGF BB	0.01	0.00151
EPAS1		0.00153
Ige	-0.386	0.00156
C5AR1		0.00157
STAT4	0.492	0.00159
EPHX2		0.00161
Cux1		0.00161
AGN194204	-0.447	0.00162
HDAC2		0.00168
Fcer1		0.00172
OSMR		0.00172
dexamethasone	0.183	0.0018
GIP		0.00182
LAMA5		0.00182
P2RY2		0.00182
oxysterol		0.00182
tributyrin		0.00188
infliximab		0.00197
Map3k7		0.00197
ADRB	-1.982	0.00202
8-(4-chlorophenylthio)-guanosine-3', 5'-cyclic monophosphate		0.00205
S100B		0.00205
ITGA6		0.00205
SMARCA2		0.00205
ZBTB16	0.594	0.00207
PLAU		0.00214
IFNG	-0.295	0.00217
CpG oligonucleotide	-2	0.00218
C3		0.00223
SOX9		0.00223
NUMB		0.00228
RARRES2		0.00228
cuprizone		0.00228
JAK2		0.00229
gentamicin	0.277	0.0023
bromobenzene		0.00233
AHR		0.00235
rifampin		0.00235
PPARG	0.346	0.00244
STAT1	-0.6	0.00251
IL2	1.276	0.00252
CYB5R4		0.00253
MLX		0.00253
HOXA5		0.00253
IL11RA		0.00253
ESR2	-1.4	0.00255
IL6	-1.106	0.00259
RNF31		0.00272
ITGA2		0.00279
tamibarotene		0.00279
cadmium		0.00283
cycloheximide	1.477	0.00291
Y 27632		0.00294
lactosylceramide		0.00306
OXT		0.00306
MAP3K5		0.00306
hydrogen peroxide	0	0.00308
enterotoxin B		0.00328
JINK1/2		0.00334
PDGF-DD		0.00334
FAM3B		0.00334
ALDH2		0.00334
CYP7A1		0.00334
KLF4	0.559	0.00338
RETNLB		0.0034
CTNNB1	1.387	0.00344
USF1		0.00352
dexamethasone phosphate		0.00364
ITGA1		0.00364
TRPV4		0.00364
TBX5		0.00364
beta-estradiol	1.323	0.00371
rasburicase		0.00375
carbofuran		0.00375
DNAJ		0.00375
ARHGAP24		0.00375
Syntaxin		0.00375
MYO5A		0.00375
TNNI1		0.00375
KIF5A		0.00375
HSPB7		0.00375
FAP		0.00375
3M-052		0.00375
RO31-9790		0.00375
1-(3-(1,4-dihydroimidazo[4,5-c]pyrazol-5-yl)-4-methylphenyl)-3-(3-(4-methyl-1H-imidazol-1-yl)-5-(trifluoromethyl)phenyl)urea		0.00375
2,5-dihydroxybenzoic acid		0.00375
BMS200261		0.00375
phosphocreatine		0.00375
TFRC		0.00377
IL13	-1.077	0.0038
INSR		0.00384
IGF2		0.00386
FGF19		0.00403
LYN		0.00417
SUPT16H		0.00426
PROX1		0.00426
TP73	0.44	0.00428
CSF3	1	0.00436
TAC1		0.00444
UTP		0.00459
SLC9A3		0.00459
ozone		0.00459
Tgf beta	0.884	0.00472
MYOCD		0.00473
sphingosine-1-phosphate		0.00488
KLF2		0.00491
resiquimod		0.00491
PI3K (complex)		0.00507
Hbb-b1		0.00518
PD98059	0.538	0.00527
HTT		0.00527
HOXB13		0.00529
PD 123319		0.00529
dicarbethoxydihydrocollidine		0.00529
PDLIM2		0.00534
trinitrobenzenesulfonic acid		0.00534
TAF4		0.0055
tosedostat		0.00565
RPSA		0.00565
SIAH2		0.00565
PTX3		0.00565
doxorubicin	-0.97	0.0057
CDK19		0.00583
bee venom		0.00599
CEBPD		0.00599
MECOM		0.00603
IDR-1002		0.00603
4-(2-aminoethyl)benzenesulfonylfluoride		0.00603
proteasome inhibitor PSI		0.00603
diethylstilbestrol	0.2	0.00623
bleomycin	-0.068	0.00637
HOXC8		0.00641
CORT		0.00641
Gm15807/Hmgn5		0.00641
CAMP		0.00652
prostaglandin E2	-1.474	0.00657
NR1H2		0.00669
tretinoin	-0.281	0.00681
MALAT1		0.00681
IL23A		0.00681
ALOX15		0.00681
SSRP1		0.00681
TGFBR2		0.00683
NFATC2		0.00695
PRDM16		0.00722
ABCB4		0.00722
monooleylphosphatidic acid		0.00749
Tgf beta receptor		0.00749
butenolide		0.00749
LEPROT		0.00749
LEPROTL1		0.00749
GSTZ1		0.00749
DDX43		0.00749
TBX4		0.00749
GFRA1		0.00749
SRD5A2		0.00749
NEFH		0.00749
Id		0.00749
poly-L-glutamic acid-peptoid 1 conjugate QM56		0.00749
MYBPC1		0.00749
cyclophosphamide/doxorubicin		0.00749
14,15-epoxyeicosa-5(Z)-enoic acid		0.00749
Sf1		0.00749
lapatinib/trastuzumab		0.00749
gamma-secretase inhibitor XX		0.00749
1-nitrocyclohex-1-ene		0.00749
dicumarol		0.00749
aprepitant		0.00749
3,3'-iminodipropionitrile		0.00749
SC144		0.00749
ingenol-dibenzoate		0.00749
trans-4-phenylbut-3-en-2-one		0.00749
3-hydroxykynurenine		0.00749
phorbol 12,13-dibutyrate		0.00764
isobutylmethylxanthine	-0.577	0.00782
GLI1		0.00782
SB203580	0.41	0.00783
EOMES		0.00803
PLP1		0.00807
H2AX		0.00807
AGT	-0.882	0.00807
POU4F1		0.00824
bisindolylmaleimide I		0.00844
HDL-cholesterol		0.00851
XDH		0.00851
KDM2B		0.00896
DLL4		0.00896
IL9		0.00896
mevalonic acid		0.00896
DMD		0.00905
LIF		0.00905
cisplatin	0.2	0.00913
Pkc(s)		0.00933
SERPINE2		0.00942
CARM1		0.00942
IGF1	-1.254	0.00944
PPARD	0.849	0.00963
IL1	-1.951	0.00965
paraquat		0.00974
PTGS1		0.00989
monocrotaline		0.00989
oleic acid		0.00997
PPARGC1A	2.234	0.00999
MEN1		0.0104
TLR7/8		0.0104
decitabine	0.841	0.0104
corticosterone		0.0107
3M-002		0.0107
Alpha catenin		0.0107
GSK3B		0.0107
bucladesine	0	0.0107
AR	1.969	0.0108
PRKCA		0.0109
PRDM1		0.011
hyodeoxycholic acid		0.0112
stigmasterol		0.0112
C1QTNF12		0.0112
drotrecogin alfa		0.0112
Smad1/5/8		0.0112
Beta Secretase		0.0112
propentofylline		0.0112
PRAG1		0.0112
H1-3		0.0112
MYBPC3		0.0112
MYLIP		0.0112
SRFBP1		0.0112
SCARB2		0.0112
INPP1		0.0112
CCL20		0.0112
sulfurbutylether-beta-cyclodextrin		0.0112
BMP1		0.0112
DDOST		0.0112
IFNGR2		0.0112
LSS		0.0112
ELAVL3		0.0112
URMC-099		0.0112
Rbpjl2		0.0112
CMYA5		0.0112
TIGAR		0.0112
mercaptosteroid 4		0.0112
mercaptosteroid 6		0.0112
N-butyryl arginine		0.0112
3-hydroxybutyrate arginate		0.0112
maraviroc		0.0112
oxonic acid		0.0112
noladin ether		0.0112
Mn2+		0.0112
ACVR1		0.0114
N-[N-(3,5-difluorophenacetyl-L-Ala)]-S-phenylglycine t-butyl ester		0.0114
D-glucose	-1.29	0.0115
Collagen type II		0.0119
Sb202190		0.0119
HMOX1		0.0122
IL10	0.918	0.0124
VDR		0.0124
ZMPSTE24		0.0124
A2M		0.0124
dimethylnitrosamine		0.0124
Ro31-8220		0.0124
IL4	-0.749	0.0124
actinomycin D	-0.242	0.0127
SMAD1		0.0129
FYN		0.0129
Hbb-b2		0.0129
ICOS		0.0129
ABCA1		0.0129
D-fructose		0.0129
sulforafan		0.0129
IRS1		0.0132
TSC2		0.0135
U0126	1.109	0.0136
NR3C2		0.0138
NR3C1		0.0138
ERK	-2	0.0138
IL17A	-0.341	0.014
JAK3		0.014
troglitazone		0.014
tacrolimus	1	0.0142
thioacetamide		0.0142
TLR4		0.0143
HDL		0.0146
SYVN1		0.0146
MYLK2		0.0149
CYP2C8		0.0149
endothelin receptor		0.0149
RSPO2		0.0149
P2RY6		0.0149
SIRT4		0.0149
SLC39A4		0.0149
Serine Protease		0.0149
FXR2		0.0149
GALNS		0.0149
RGL2		0.0149
TBX20		0.0149
miR-191-5p (and other miRNAs w/seed AACGGAA)		0.0149
HOPX		0.0149
DLL3		0.0149
USP4		0.0149
MOGAT1		0.0149
GNPAT		0.0149
GABRA1		0.0149
CD300LD		0.0149
ZKSCAN3		0.0149
SLC20A2		0.0149
nabumetone		0.0149
Ro31-8425		0.0149
cadmium sulfate		0.0149
myristoylated Protein Kinase C peptide inhibitor		0.0149
thymeleatoxin		0.0149
Pb2+		0.0149
D-alpha-hydroxyglutarate		0.0149
cumene hydroperoxide		0.0149
SOD1		0.0154
methapyrilene		0.0155
ITGB1		0.0155
quercetin		0.0155
EPHB4		0.0157
hydrocortisone		0.0161
inosine		0.0163
FSHR		0.0163
CEBPE		0.0169
PTPRJ		0.0169
NOTCH1	1.122	0.0177
TNFSF11	-1	0.0179
MOG		0.0182
IL2RG		0.0182
IL7		0.0183
H89		0.0183
trichostatin A	0.29	0.0184
Tnf (family)		0.0186
inositol		0.0186
chondroitin sulfate E		0.0186
MCOLN2		0.0186
TTYH1		0.0186
ALDH3A2		0.0186
DCB 3503		0.0186
MC3R		0.0186
HADHA		0.0186
ELAVL4		0.0186
Orm1 (includes others)		0.0186
CTSK		0.0186
Wfdc17		0.0186
CES1		0.0186
RFXANK		0.0186
2-cyclohexen-1-one		0.0186
pyridoxal phosphate-6-azophenyl-2',4'-disulfonic acid		0.0186
LY379196		0.0186
dextroamphetamine		0.0186
4,4'-diisothiocyanostilbene-2,2'-disulfonic acid		0.0186
famotidine		0.0186
cinnamyl-3,4-dihydroxy-alpha-cyanocinnamate		0.0186
ISRIB		0.0186
zinc chloride		0.0186
allosamidin		0.0186
Hg2+		0.0186
SMAD7		0.0192
MAPKAPK2		0.0194
FOSL2		0.0194
Pln		0.0194
RNA polymerase II		0.0197
Nr1h		0.0199
thioctic acid		0.0201
FGF2	-0.975	0.0205
FOXA1		0.0206
IL12B		0.0207
kainic acid		0.021
STAT6	-1.079	0.0213
GPS2		0.0214
CHD4		0.0214
PTGES		0.0214
CEBPB	-1.935	0.0217
IL1R1		0.0221
CSHL1		0.0221
HIF1A		0.0221
GPR39		0.0223
TRPM7		0.0223
RO4929097		0.0223
PRKAB2		0.0223
NEFL		0.0223
TFPI		0.0223
PAPPA		0.0223
Pzp		0.0223
PHOX2A		0.0223
MMP13		0.0223
CA9		0.0223
FGF18		0.0223
MAP3K4		0.0223
DSPP		0.0223
SERPIND1		0.0223
Casp12		0.0223
dec-RRLL-cmk		0.0223
zonisamide		0.0223
quinapril		0.0223
catechol		0.0223
3-hydroxyanthranilic acid		0.0223
aurintricarboxylic acid		0.0223
zofenopril		0.0223
STAT5B	-1	0.0227
IL6ST		0.0227
EGLN		0.0231
IL25		0.0234
VCAN		0.0235
MAPK9		0.0239
F2RL1		0.0241
PLN		0.0241
25-hydroxycholesterol		0.0241
TWIST1		0.0242
nitrofurantoin		0.0246
BSCL2		0.0248
Go 6976		0.0248
IL15	-0.314	0.0254
JQ1		0.0255
EFNA1		0.0255
Salmonella enterica serotype abortus equi lipopolysaccharide		0.0258
24(S),25-epoxycholesterol		0.026
PON3		0.026
SFRP5		0.026
FNIP1		0.026
ZNF521		0.026
iguratimod		0.026
penfluridol		0.026
TDO2		0.026
C6		0.026
MGLL		0.026
MIB1		0.026
ITGB1BP1		0.026
GNMT		0.026
PILRA		0.026
SLC19A1		0.026
triacetyl-3-hydroxyphenyladenosine		0.026
6-methylsulfinylhexyl isothiocyanate		0.026
rabeprazole		0.026
ASARM-PO4		0.026
2-(tridec-12-yn-1-ylthio)acetic acid		0.026
BMP type I receptor kinase inhibitor compound A		0.026
BAR501		0.026
20alpha-hydroxycholesterol		0.026
desmosterol		0.026
vinpocetine		0.026
mercury		0.026
tazemetostat	0.254	0.0261
ATP-gamma-S		0.0263
HAND2		0.0263
glutathione		0.0263
IRF7		0.0266
pioglitazone		0.0266
norepinephrine		0.0266
SMARCB1		0.027
GSTP1		0.0274
LEPR		0.0274
TLR2		0.0278
NFATC3		0.0285
clopidogrel		0.0285
DDX58		0.0292
sulindac sulfide		0.0292
SP2509	0.254	0.0296
UDP		0.0296
Cyp4a14		0.0296
cyanidin 3-O-glucoside		0.0296
GPR84		0.0296
PPT1		0.0296
PNPLA8		0.0296
GSTK1		0.0296
ADGRF5		0.0296
SULT2B1		0.0296
isocoumarin NM-3		0.0296
N-propyl bromide		0.0296
VCL		0.0296
IL23R		0.0296
CD82		0.0296
B4GALT1		0.0296
PKP2		0.0296
levetiracetam		0.0296
FEM1A		0.0296
UGT2B17		0.0296
MFGE8		0.0296
DES		0.0296
SULF1		0.0296
Ptgs2os2		0.0296
UGT2B15		0.0296
I-BET-151		0.0296
MIA-602		0.0296
methoxychlor		0.0296
L-lactic acid		0.0296
Histone h3		0.0297
SHH		0.0299
PTHLH		0.03
AGER		0.0308
SOX1		0.0308
TRAF3IP2		0.0308
miR-199a-5p (and other miRNAs w/seed CCAGUGU)		0.0316
phenylephrine		0.0316
acetaminophen		0.0316
FOSL1		0.0323
rosiglitazone	-0.876	0.0329
E. coli serotype 0127B8 lipopolysaccharide		0.0329
SOX4		0.0329
MAP2K6		0.0331
sphingosylphosphocholine		0.0333
ganglioside		0.0333
triciribine		0.0333
motexafin gadolinium		0.0333
Agtr1b		0.0333
C8		0.0333
OLFM4		0.0333
AFF4		0.0333
salmonella typhimurium lipopolysaccharide		0.0333
MEMO1		0.0333
NEK7		0.0333
HUWE1		0.0333
UNC5B		0.0333
THBD		0.0333
SOX8		0.0333
PTGDR		0.0333
Ccl6		0.0333
RALBP1		0.0333
HAS2		0.0333
ING4		0.0333
CDKN3		0.0333
COCH		0.0333
SRD5A1		0.0333
C7		0.0333
DEK		0.0333
thiocoraline		0.0333
HA900		0.0333
6-aminonicotinamide		0.0333
cyclopentenone		0.0333
PD 168393		0.0333
ketorolac		0.0333
SR1078		0.0333
N-acetylglucosamine		0.0333
22(S)-hydroxycholesterol		0.0333
PDX1		0.0343
MAPK14		0.0347
MMP9		0.0356
IRAK4		0.0356
CTCF		0.0356
DYSF		0.0356
MAP3K7		0.0356
cocaine		0.0361
JUND		0.0364
SOX3		0.0364
ciglitazone		0.0364
fingolimod		0.0364
dehydroisoandrosterone		0.0364
5-fluorouracil	0	0.0367
EPHB2		0.0369
IH636 grape seed proanthocyanidin extract		0.0369
SARM1		0.0369
CARTPT		0.0369
LIPA		0.0369
AMBP		0.0369
SELE		0.0369
RANBP9		0.0369
GBX2		0.0369
pubchem compound 11368987		0.0369
zileuton		0.0369
SU1498		0.0369
tin mesoporphyrin		0.0369
pepstatin		0.0369
astressin 2B		0.0369
TAPI-1		0.0369
TCF3		0.0377
MBD3		0.0381
MTPN		0.0381
POU5F1		0.0384
SCAP		0.0389
GMNN		0.0389
zinc		0.0389
4-hydroxyestradiol-17beta		0.0405
EPHB1		0.0405
LXR ligand-LXR-Retinoic acid-RXRα		0.0405
MAFA		0.0405
VSIR		0.0405
CERS2		0.0405
T 0070907		0.0405
NCKAP1L		0.0405
ZFP57		0.0405
Traj18		0.0405
Kallikrein		0.0405
Mcpt4		0.0405
GPR132		0.0405
IL17RB		0.0405
TNNI3		0.0405
MAS1		0.0405
CNB-001		0.0405
JMJD1C		0.0405
2-[[9-isopropyl-6-[[4-(2-pyridyl)phenyl]methylamino]purin-2-yl]amino]butan-1-ol		0.0405
NEUROD2		0.0405
TAS1R3		0.0405
2,2-bis(4-hydroxyphenyl)-1,1,1-trichloroethane		0.0405
phospholipid		0.0405
tyrphostin AG 1296		0.0405
Cu2+		0.0405
5-O-mycolyl-beta-araf-(1->2)-5-O-mycolyl-alpha-araf-(1->1')-glycerol		0.0406
SMO		0.0406
LCN2		0.0415
CCN1		0.0415
amphetamine		0.0415
wortmannin		0.042
ISL1		0.0424
CCL2		0.0424
ARNT2		0.0425
TCF4		0.043
atorvastatin		0.043
BMP4		0.0435
azithromycin		0.0441
icilin		0.0441
SULF2		0.0441
S100A12		0.0441
LECT2		0.0441
STAR		0.0441
AVPR1A		0.0441
PTGIR		0.0441
BAP1		0.0441
ETV6		0.0441
RIPK3		0.0441
GATA5		0.0441
C9		0.0441
TIGIT		0.0441
CACNA1A		0.0441
CXCL1		0.0441
oxophenylarsine		0.0441
edaravone		0.0441
abscisic acid		0.0441
D-sphingosine		0.0441
triamcinolone acetonide		0.0446
ADAM10		0.045
RHOA		0.045
SIM1		0.0456
BCL6		0.0456
curcumin		0.0458
NCOR1		0.0459
GDF2		0.0459
RASSF1		0.0459
phosphate		0.0459
TCF		0.0459
NFAT5		0.0469
AG490		0.0469
neomycin		0.0477
resatorvid		0.0477
CMKLR1		0.0477
PLA2G2D		0.0477
Ppp2c		0.0477
SOX5		0.0477
MBTPS1		0.0477
FSTL1		0.0477
XRCC5		0.0477
DOCK2		0.0477
OTX1		0.0477
SDC1		0.0477
KRT8		0.0477
CDK7		0.0477
DUSP14		0.0477
CCL3L3		0.0477
SIRPA		0.0477
hydroquinone		0.0477
polycyclic aromatic hydrocarbons		0.0477
clofibric acid		0.0477
Jnk		0.0477
OGT		0.0478
TLR7		0.0483
Ifnar		0.0487
GPD1		0.0487
NKX2-3		0.0488
YBX1		0.0496
NFE2L2	1.923	0.081
CSF2	-1.949	0.111
LY294002	1.951	0.136
