## Supplementary material for "ERK3-MK5 signaling regulates myogenic differentiation and muscle regeneration by promoting FoxO3 degradation": Table S4

### Sheet: Feuil1
Table S4: Differentially expressed genes in MK5-depleted C2C12 as compared to control C2C12 cells at DM2
Gene	log2FoldChange	padj
G6pc	-5.71185	0.000742289
A630076J17Rik	-4.85294	0.00493006
Cd33	-4.67689	0.0052564
Gm37570	-4.67562	0.00575489
Gm26908	-4.58111	0.00434795
Gm37756	-4.49109	0.0105835
Gm13985	-4.37594	0.00992519
Cpeb1os1	-4.13711	0.0161659
Slc30a3	-4.13226	0.0156905
D630003M21Rik	-4.12321	0.0443962
Htr2a	-3.80392	0.0234171
Nap1l3	-3.79899	0.0205177
Gm26752	-3.72105	0.0474285
Cyp2j9	-3.62409	0.0284097
Pik3r5	-3.5202	0.0451182
Gm15163	-3.41307	0.0481165
Mroh8	-3.40834	0.0162249
Gm44649	-3.34669	0.0372255
Gm8300	-3.14259	0.0198576
Jazf1	-3.07358	0.0370308
Ifit1bl1	-2.98744	0.0360314
Hoxa6	-2.94857	0.00324607
CH25-11N3.2	-2.94129	0.0173089
Cd36	-2.87545	0.0249077
0610039K10Rik	-2.82586	0.0354882
Ces2c	-2.82035	0.0213653
Gm42778	-2.73854	1.76043e-05
Pdzd2	-2.72537	0.018085
Gria4	-2.70225	0.01229
Pcdhac2	-2.6934	0.0225942
Gm15283	-2.63242	0.00866188
Gm10010	-2.57315	0.0382823
Col23a1	-2.55868	1.29292e-06
Tmprss11b	-2.55468	1.20663e-05
Gm2016	-2.48343	0.0299338
Gpr63	-2.45649	8.9677e-08
Crybg3	-2.45491	0.000355143
Gm17473	-2.44059	0.00288888
Alpl	-2.41248	0.00138733
Apol7d	-2.37987	0.00013259
Tdrd9	-2.36538	0.0347809
Gm45884	-2.34433	6.05818e-07
Pcdhgb2	-2.31913	0.00212834
Zfp990	-2.3003	0.0231977
Lnpep	-2.29105	5.8178e-27
Omd	-2.28831	9.42342e-08
Gm18588	-2.27192	1.81722e-06
Fmo2	-2.25532	0.0339632
Pcdhga3	-2.25041	0.00905376
Sntb1	-2.24396	6.73217e-07
Klhl11	-2.23039	2.29619e-09
Gm13410	-2.22376	0.0137311
2900097C17Rik	-2.21011	2.4305e-07
Atp7a	-2.20175	2.95934e-05
Rbpsuh-rs3	-2.19759	1.26864e-08
Zfp871	-2.19406	3.27691e-09
Fgfbp1	-2.18858	9.27494e-08
Ndnf	-2.18315	0.0303474
Dchs2	-2.17214	2.10567e-07
Pde7b	-2.14988	5.12519e-05
Slc8a1	-2.13112	0.000104598
Slc16a9	-2.1219	0.00161405
Adnp	-2.12129	1.48075e-06
Gm26899	-2.11515	6.44149e-07
Zfp971	-2.11277	1.05318e-08
RP23-174M1.1	-2.11202	0.00660539
Pcdhga2	-2.10074	0.0407363
Gm5662	-2.08554	0.000109757
Cdhr1	-2.07284	4.80451e-09
Enpp2	-2.05494	7.41676e-06
Uprt	-2.05362	1.94894e-11
Hoxc12	-2.05152	0.00161507
Snx29	-2.01631	3.21872e-07
Galnt2	-2.01251	0.000180401
Gm9938	-1.99979	3.77179e-07
Gm4027	-1.95552	0.0437691
Gm26566	-1.95374	0.0201895
Nalcn	-1.95151	0.0454559
Inpp4b	-1.92452	1.66722e-05
Pkhd1	-1.89045	0.000887031
Gm8066	-1.8745	0.00139958
Pcdhga1	-1.87287	7.91608e-06
Il13ra2	-1.87035	2.19875e-05
Reps2	-1.85432	6.29923e-07
Gm43808	-1.84776	0.00745679
Alg10b	-1.84446	6.84373e-07
Lmbrd2	-1.83638	7.10903e-11
Ache	-1.83627	0.000227032
Mme	-1.83529	0.00165946
Tmem56	-1.82188	0.00585776
Arx	-1.81899	0.00356323
Lrtm1	-1.81711	0.000745002
Btla	-1.81078	0.00333044
Sh3rf2	-1.80059	1.62065e-07
Lcor	-1.78787	3.11114e-07
Mmp9	-1.7869	0.0369073
Fmo1	-1.78552	9.43647e-28
Sytl5	-1.7814	5.38108e-07
Klhl28	-1.77806	7.12893e-11
Pdpr	-1.77201	0.000346707
Perp	-1.76669	0.00763557
Tmem100	-1.76256	0.0095729
Sfrp2	-1.76076	1.64227e-34
Hgf	-1.75297	5.62604e-05
Pcdhgb1	-1.73926	0.00237112
Gm10532	-1.73497	0.0341681
Unkl	-1.72675	5.53161e-06
Gm5532	-1.71585	0.0297729
D330045A20Rik	-1.70812	0.0257983
Gm16001	-1.70073	0.0116222
Gramd1c	-1.69549	0.0169642
Pcdhgb6	-1.6853	0.00580886
Mybpc1	-1.67996	0.000209808
Klhl41	-1.6768	9.55711e-08
A630033H20Rik	-1.66491	1.41695e-11
Chrdl1	-1.66464	0.000245082
Palm2	-1.66131	6.06338e-05
Axin2	-1.65987	5.19438e-10
Adamts12	-1.65471	0.000100398
Ocln	-1.65281	0.00325844
Extl1	-1.65144	0.00126725
Myh2	-1.65115	0.0180556
Prrg1	-1.64846	1.46238e-05
RP24-456P10.2	-1.64735	9.86836e-06
Pcdhgc3	-1.6423	0.00226929
1810049J17Rik	-1.63818	5.4661e-05
Gm38394	-1.6381	0.000226197
Gm6645	-1.63059	0.0325521
Cd28	-1.62703	0.0044364
Gm11816	-1.62309	0.000997847
Adcy8	-1.61896	0.00556497
Gcnt1	-1.61859	2.8258e-09
Lysmd3	-1.61775	4.60188e-08
Chst10	-1.61645	0.0204377
Gm15419	-1.61465	0.00801435
Gm11747	-1.61441	0.0461936
Fam120c	-1.59628	1.80101e-07
Casq2	-1.59026	0.00158907
Btbd7	-1.58908	1.86154e-08
Csf2rb2	-1.58759	0.00582925
Gm9770	-1.58652	7.00381e-07
Csf2rb	-1.5856	0.00277681
Clca2	-1.58506	0.000480825
Dennd4c	-1.58482	0.000388831
Prkg1	-1.58008	4.87175e-05
Lrrn3	-1.57528	1.03118e-10
Ppm1e	-1.56996	3.59614e-05
Trp63	-1.56835	0.0273372
Gm16425	-1.56753	0.0134941
Tmem182	-1.56691	0.0123811
Prkaa2	-1.56155	4.6044e-07
Gm38399	-1.56122	2.78188e-05
Tnfrsf11b	-1.55931	4.55502e-05
Zscan30	-1.54774	0.0459398
Gda	-1.54449	0.000357351
Hs3st1	-1.54396	5.73149e-11
Gm11382	-1.53687	0.0405241
Wdfy2	-1.52985	0.000143746
Btc	-1.52947	6.16451e-06
Rspo2	-1.52919	0.000189478
Kcnj2	-1.52871	4.59482e-18
Kcnn3	-1.52792	0.01818
Colq	-1.52771	2.93085e-06
Masp1	-1.52517	0.00380933
Serpinb6b	-1.52357	5.89455e-13
Fam43a	-1.52223	2.48394e-09
Gm45606	-1.52222	0.0480457
Mob3b	-1.51765	3.87301e-07
6820431F20Rik	-1.51627	0.0425661
C1qtnf1	-1.51406	1.9651e-14
Zfp551	-1.51344	4.64956e-05
Eml6	-1.50843	0.00123122
Zfp458	-1.50444	3.16595e-05
Gm10509	-1.49825	0.015945
Kank1	-1.48956	1.97479e-05
Cacnb2	-1.48911	7.35404e-08
Ifi211	-1.48525	4.16939e-07
Slc5a7	-1.48472	0.0285023
Kif13b	-1.47015	7.28101e-06
Ptpn22	-1.46537	0.000871268
Musk	-1.46308	2.94127e-06
Slc6a19	-1.45554	0.00972079
Pdk4	-1.43848	2.00242e-26
Txlnb	-1.43533	0.000115302
Trhde	-1.43394	0.03774
Ror1	-1.43049	0.000330231
Gm10557	-1.42693	0.000129904
Lmod2	-1.42447	1.46702e-05
Gldc	-1.42224	0.00481016
Rgs4	-1.42074	0.000240611
Mid1	-1.42036	0.00224373
Nmrk2	-1.41855	0.0047737
Gnpda1	-1.41036	3.01242e-06
Gpam	-1.4083	0.0169071
Megf6	-1.40458	0.000183102
Pcdhga6	-1.3974	1.12476e-05
Qpct	-1.39596	1.27288e-10
Gm14230	-1.3921	0.00588123
Col24a1	-1.39159	9.34897e-05
Rxfp3	-1.38641	0.0180065
Fbxl7	-1.38502	0.000628618
Arhgef37	-1.38099	0.0397449
Ccser1	-1.37539	0.000464554
Gm6831	-1.3743	0.0362417
Gprin3	-1.37001	7.14843e-12
Chm	-1.35985	5.60906e-08
Ston1	-1.35238	0.00363411
Herc3	-1.35105	1.28795e-15
Il33	-1.35045	6.12052e-06
Galnt15	-1.34516	0.00171747
Adam23	-1.33625	7.58725e-06
Akr1c14	-1.33267	2.62565e-05
Zfp518a	-1.33182	3.64967e-11
Rab43	-1.32952	0.0029834
Xpo4	-1.32726	5.4661e-05
Gabra1	-1.32702	0.00866774
Gabrb2	-1.32473	0.0159917
Zfp955b	-1.3245	0.000294742
Efemp1	-1.32366	0.00147647
Penk	-1.32005	0.0125233
2610005L07Rik	-1.31597	0.0068858
Cxcl5	-1.3143	0.0258019
Abca1	-1.31348	0.00861466
Cilp2	-1.3133	0.0122503
Atl1	-1.31202	0.00415332
Trim63	-1.31147	2.78824e-11
Cpa4	-1.30846	0.00863834
Adcy9	-1.30597	6.97889e-07
Gm12183	-1.30373	0.0154695
Clmn	-1.30088	0.0229362
Fetub	-1.30078	0.00231482
Gm14399	-1.30021	0.000861715
Kcnq4	-1.29973	4.83521e-06
Tspan8	-1.29797	2.32876e-06
Atg9a	-1.29615	0.00670616
Ptgfr	-1.29601	3.88282e-06
Pi15	-1.29584	2.05843e-06
Dpyd	-1.29539	6.72769e-09
Cped1	-1.2926	6.43462e-11
Tmem8c	-1.28537	0.0320528
Itgb6	-1.28385	5.27079e-07
Faxc	-1.28343	1.22586e-06
Pcdhga9	-1.28253	0.0217088
Ptar1	-1.28141	7.3002e-06
Rap1gap2	-1.28122	1.29993e-06
3300002I08Rik	-1.2807	0.0370308
Gm10524	-1.27871	3.69724e-05
Slc22a23	-1.27834	6.80906e-09
Anxa11	-1.2767	0.0110914
Lvrn	-1.27529	0.00125655
Tcea1-ps1	-1.27475	2.55146e-05
Rrad	-1.27161	7.27135e-09
Dock4	-1.27069	2.55104e-09
Fam167a	-1.27036	0.000939461
Camk2a	-1.27022	2.27011e-12
Col25a1	-1.26991	0.00242908
Fam135a	-1.26812	1.43425e-09
Npnt	-1.26763	1.51571e-19
8030462N17Rik	-1.26754	0.000221727
F830208F22Rik	-1.2618	0.0370308
Prokr1	-1.25535	0.0178565
Gm3654	-1.25259	0.0326548
Fmnl1	-1.25185	0.00328098
Rab40b	-1.24084	1.20619e-05
Ranbp3l	-1.24016	0.00383731
Loxl4	-1.23743	4.97939e-07
Mbnl3	-1.23626	8.13333e-07
Adgrl4	-1.2353	0.00225555
Adssl1	-1.23204	3.29276e-10
Nkd2	-1.23098	0.00115598
Kitl	-1.22719	3.63725e-07
Mboat2	-1.22585	2.37736e-05
Gm16314	-1.22551	0.0257693
Senp5	-1.22217	1.87075e-06
2310043M15Rik	-1.22137	0.00279452
Zfp935	-1.22035	1.54175e-07
Trim23	-1.21652	3.1319e-08
Nr3c2	-1.21536	0.00048051
Klf5	-1.21329	1.35663e-09
Abca9	-1.21298	9.85484e-06
Zfp955a	-1.20913	7.56357e-06
Ogdhl	-1.20597	6.89082e-06
Gm45515	-1.20458	0.0307918
Hecw2	-1.20178	1.5588e-18
Pcdhgc5	-1.1986	0.00950704
Fmnl2	-1.19812	7.21931e-16
Slc25a30	-1.19207	0.00972273
Ccdc3	-1.19116	0.0119817
Filip1	-1.19032	0.000774152
Zfp712	-1.18965	3.58318e-05
Gm10060	-1.18467	0.0187868
Pstpip2	-1.17655	0.0143883
Nptx1	-1.17567	1.58751e-05
Krit1	-1.17285	1.17018e-15
Crim1	-1.17213	3.12333e-20
Ap4e1	-1.1666	9.70159e-10
Sorbs1	-1.16588	0.0304068
Exoc6	-1.1638	8.39789e-07
Tbc1d8	-1.16339	0.00541133
Matn3	-1.16169	0.0244959
Frs2	-1.16129	5.26758e-18
Unc45b	-1.16006	0.00223155
Gm6733	-1.15682	0.00185899
Aspn	-1.15466	0.000839957
Srgap1	-1.15005	0.00116445
Kcnh1	-1.14973	0.00635145
Ctrb1	-1.14889	9.72465e-08
Rps6ka5	-1.14664	7.76759e-06
Gm20186	-1.14497	0.0156574
Grem2	-1.14278	0.00929983
Zfp72	-1.14107	0.000168493
Zfp174	-1.14089	0.000200182
Cadm1	-1.13823	9.9085e-08
Rbm41	-1.13753	0.000939788
Gbe1	-1.13752	8.40219e-09
Enpep	-1.13699	0.0228931
Lyst	-1.13554	0.000218758
Mylip	-1.13363	2.35965e-14
Gulp1	-1.13162	2.19226e-05
Ndrg4	-1.12985	1.30598e-23
Plekhg4	-1.12894	1.35651e-06
Rbl2	-1.1284	1.95756e-18
Tlr4	-1.12689	2.13778e-17
Sema3d	-1.12635	4.15966e-08
Srl	-1.12401	2.57158e-05
St8sia2	-1.12349	1.7305e-05
Syn2	-1.12121	0.0257123
Hoxa13	-1.11972	0.0023557
BC037032	-1.11923	0.00103514
Abcd2	-1.11868	0.000107155
Ahrr	-1.11395	4.80488e-05
Ecm2	-1.11246	1.08065e-10
Spns2	-1.11072	0.0303064
Igdcc4	-1.10884	2.57598e-11
Gm11149	-1.10836	0.0396349
Fzd1	-1.10578	1.91336e-30
Usp9x	-1.10495	0.00308227
Tmem176a	-1.10466	0.0022338
Zhx1	-1.10072	1.67436e-17
Ttc37	-1.09832	1.94035e-06
RP23-258F9.4	-1.09806	0.00804861
Frem1	-1.0973	0.0318084
Zc3h11a	-1.09382	0.00227572
Snx9	-1.09351	1.39838e-06
Ap5m1	-1.09217	2.09314e-09
Pde3b	-1.09035	7.29987e-08
Dll1	-1.08921	9.19056e-06
Itgbl1	-1.08729	5.15834e-06
A930018M24Rik	-1.08488	0.00457647
Asah2	-1.08202	3.83918e-08
Slc25a32	-1.07892	2.95936e-11
Reck	-1.07888	7.5498e-05
Ccdc65	-1.0783	0.000499039
Hectd2	-1.07606	0.00272029
Strn3	-1.07596	4.57156e-13
Nhlrc2	-1.07499	2.06361e-10
Nox4	-1.07429	1.16642e-07
Fam199x	-1.07411	0.000107422
Ntn4	-1.07338	7.74267e-18
Grb14	-1.07238	0.000335877
Vldlr	-1.07221	0.00547395
Pard3b	-1.06935	0.0116922
Trim72	-1.06737	0.0110577
Cnr1	-1.06622	4.7562e-06
Sema6b	-1.06435	0.0234377
Eda2r	-1.06348	9.99551e-10
Frmpd1	-1.06226	1.02634e-05
Ncoa4	-1.05952	0.00104797
Myom1	-1.05888	6.13513e-05
Slc6a2	-1.05874	0.0031
Ift88	-1.05856	1.50869e-08
Klhl24	-1.05562	8.34163e-08
Fzd5	-1.05516	3.64628e-15
Gm43909	-1.05439	0.0260863
Lrp11	-1.05435	7.60324e-13
Gm9833	-1.05399	0.00511248
Rybp	-1.05267	0.000186112
Zfp677	-1.05234	0.0190898
D16Ertd472e	-1.05158	5.4619e-06
Dvl3	-1.05037	0.000338558
Ccdc171	-1.04925	0.00217667
Fam208b	-1.04871	5.939e-05
Stk17b	-1.04744	1.26844e-18
Car3	-1.04699	0.00579324
Usp53	-1.04665	2.43096e-09
Grem1	-1.04502	0.00102161
Mtmr9	-1.04483	1.8721e-05
Coq8a	-1.04375	7.29515e-05
Adamtsl2	-1.0398	0.00473434
Pigg	-1.03851	8.86191e-09
AW549877	-1.03783	4.02963e-13
Rbm24	-1.0368	0.0304893
C1qtnf3	-1.03637	7.93603e-06
Gm7292	-1.03537	0.000141935
Erbb3	-1.03276	0.00649163
Zfp619	-1.03118	0.00108928
Ctbs	-1.03004	2.43359e-07
Dsel	-1.02963	1.9131e-07
Zfp759	-1.02916	2.4305e-07
Fam84a	-1.02832	0.00551628
Adh7	-1.02748	4.23436e-10
Tmtc3	-1.0266	1.89583e-05
Tob1	-1.02592	1.8738e-08
Gm26762	-1.02214	0.0237478
Dclk1	-1.02211	1.02828e-13
Pla2g4a	-1.02193	8.16165e-08
Fam180a	-1.02043	0.00408399
Arhgap5	-1.02041	2.47387e-06
Jph1	-1.01777	4.0396e-09
4931406P16Rik	-1.01735	1.06198e-08
Unc13d	-1.01596	0.00668984
Angpt1	-1.01409	4.96175e-09
Chn2	-1.01363	2.89283e-13
Abat	-1.01301	0.049317
Nadk2	-1.01273	1.22556e-06
Nupl1	-1.00813	0.00639146
Wdcp	-1.00781	5.17982e-07
Lrrc39	-1.00684	0.0273187
Serpinb1a	-1.00666	1.6539e-13
Atp11b	-1.00511	3.96024e-09
Fam189a2	-1.00483	0.00243896
Atp13a3	-1.00481	1.99538e-07
Nmnat2	-1.00477	8.63321e-06
Zfp800	-1.00428	1.49077e-06
Abcg1	-1.00355	0.0234846
Zfp951	-1.00321	0.0317774
Oxr1	-1.00262	7.01164e-12
Doc2b	-1.00191	0.00571863
Gm17606	1.00293	0.0291961
RP23-453B15.7	1.00323	0.0358582
Tigd3	1.00328	0.0397925
Snrpg	1.00412	3.36818e-07
Col7a1	1.00903	0.000293788
Gm15500	1.0091	1.13311e-05
Taf1d	1.00923	1.344e-06
Timm10b	1.00943	6.18117e-07
Eldr	1.01129	0.00136866
Lrp1	1.01324	1.68528e-10
Rps10	1.01497	2.30871e-07
Ttn	1.01723	0.0044087
Gm3650	1.01986	0.005074
1700025G04Rik	1.02004	2.01514e-09
Cenpa	1.02071	6.43399e-10
Gm14513	1.02158	4.28224e-08
Dut	1.0243	1.15351e-13
Fes	1.02612	0.0157691
Hmgb2	1.02671	2.09647e-07
1810032O08Rik	1.0315	1.10402e-11
Gm5805	1.03324	0.0115438
Birc5	1.03448	4.01687e-10
1600027J07Rik	1.03744	0.0418021
Slc1a6	1.03922	1.68411e-05
Gm10501	1.04014	0.00993985
Cdca3	1.04039	1.87555e-11
Fam64a	1.04447	2.79201e-08
Cycs	1.04464	0.00781679
Rnf26	1.04492	5.06584e-08
1700113A16Rik	1.04587	0.0154046
Aunip	1.04746	2.66655e-07
Gm8292	1.04789	8.39789e-07
Cth	1.05145	2.68375e-05
Hmx2	1.05199	8.7246e-05
H2afj	1.05216	8.51333e-06
Pttg1	1.0524	1.91404e-06
Ccdc60	1.0531	0.00252288
Hmgn5	1.05331	3.7094e-06
Gm13577	1.05358	0.0337319
Psmg4	1.05425	2.36325e-11
Rpsa-ps10	1.05566	0.021816
Apitd1	1.05586	5.05417e-11
Uba52	1.056	0.00155715
Dync1h1	1.05914	7.9589e-16
mt-Nd2	1.05928	0.0197728
Timm8b	1.06034	2.83049e-08
Apol9a	1.06448	3.29276e-10
Gm12216	1.06491	0.0326398
Gm20667	1.06598	0.0132198
Aurka	1.06646	5.26908e-08
Igf2r	1.06716	2.54785e-10
Gm13641	1.06855	0.00139192
Rn7sk	1.06953	0.00698253
Apol9b	1.06985	5.90691e-09
Ddit3	1.07137	5.06584e-08
Eno1	1.07233	4.50293e-09
5031425E22Rik	1.07339	8.0576e-05
9330020H09Rik	1.07459	0.0038734
Enho	1.07498	3.96024e-09
5033430I15Rik	1.08002	0.000127557
Samd11	1.08038	0.0165873
Ttll3	1.08088	0.000550017
Wnt7b	1.08719	0.0343133
Ahcy	1.08932	0.00125996
H1fx	1.08977	2.33328e-10
mt-Nd1	1.09123	0.0152337
Hoxc5	1.09731	0.0161659
2610306M01Rik	1.09798	6.27264e-06
Pdcd5-ps	1.1005	0.0360728
Gmnn	1.10506	6.88837e-10
Gm44170	1.10925	0.0128066
Egfl7	1.11057	0.0217382
Zbtb20	1.11186	3.76409e-05
Nfib	1.11522	4.50344e-06
Wdr95	1.11545	0.0361577
Gm9843	1.11686	0.00231662
Naa10	1.1197	1.57804e-12
Gm11273	1.12532	9.82914e-07
Gm9619	1.12622	0.0417324
4930524J08Rik	1.12682	0.0145793
Dctpp1	1.12732	1.45976e-14
Gm44837	1.13117	0.0197321
Gm45640	1.13211	0.0290059
Cox17	1.13249	1.8437e-06
Plekhb1	1.1339	0.00955609
Stmn1	1.13397	1.22332e-12
Igip	1.13635	0.000198559
RP23-464F18.3	1.13646	0.00430849
Map1b	1.13714	2.65317e-08
0610012G03Rik	1.13831	5.58165e-08
Gm5577	1.13855	0.00123122
mt-Rnr2	1.13864	0.0125277
Mxd3	1.13934	3.64155e-13
Dnase1l2	1.14128	0.0114265
Ccdc85b	1.14406	4.3542e-07
Gm10143	1.14516	0.0291208
6330562C20Rik	1.14602	0.0059615
1810022K09Rik	1.14818	3.98581e-08
Fgfbp3	1.14891	0.0278835
Flnb	1.14948	7.1553e-17
Cenpm	1.15193	1.98014e-10
Hrh1	1.15285	0.0395473
Ccdc34	1.1542	4.90378e-07
AI606181	1.15777	6.17525e-08
Cdsn	1.15904	0.00629906
Gm6166	1.16303	2.13241e-10
Gins2	1.16354	1.41059e-24
Camk2n1	1.16486	5.59076e-05
Gm21887	1.16695	0.00356059
Mapk4	1.16846	0.00203421
Etfb	1.16925	1.29117e-06
BC005561	1.16942	0.00979549
Socs2	1.17003	7.64737e-09
Dusp8	1.17445	1.10131e-07
Gm6594	1.18049	0.00383362
Spa17	1.1809	0.0317047
2810425M01Rik	1.18139	0.0391605
Selenoh	1.18661	2.86258e-25
Gm42715	1.18751	0.02928
Pif1	1.18787	5.89548e-08
2610203C20Rik	1.19031	0.0375899
Lgals2	1.19204	0.0168657
1700093K21Rik	1.1929	0.00450052
Spc24	1.20613	3.51643e-17
Igfbp2	1.20975	3.31076e-11
Dnaic1	1.20993	0.00526172
Gm19426	1.21048	0.0300976
mt-Tw	1.21103	0.00101169
Pcdh1	1.21278	1.54377e-05
Krt80	1.21464	0.019256
2900093K20Rik	1.2147	0.0254527
Rpl31-ps8	1.21967	0.0195927
Diras2	1.22011	0.0387376
Gm44275	1.22093	0.00293411
Gm5963	1.22182	0.0139611
Gm17530	1.22522	0.00905376
Pdlim1	1.22793	7.27135e-09
Hdac9	1.22935	0.00396247
Gm7331	1.23004	0.0212493
Hey1	1.23589	7.58725e-06
Gm13372	1.23979	0.0375786
2810408I11Rik	1.24072	5.43227e-07
1500015A07Rik	1.24193	0.011011
Cenpe	1.24204	7.81928e-13
Wdr74	1.24383	0.0155808
Tnc	1.24794	0.000165512
Gm15512	1.24928	0.0048282
Irf7	1.24939	0.0100784
Carmil2	1.25325	0.0464992
RP24-225A16.3	1.2582	0.00125736
Gm22753	1.25917	0.0428895
Rpl13	1.26951	1.60397e-07
Gm37254	1.2696	0.00099894
Rnf223	1.27003	0.0497665
Tmem240	1.2706	0.0102762
Cenpp	1.27547	9.0966e-10
H2afx	1.28227	5.1847e-20
4932422M17Rik	1.28705	0.0150322
Zdhhc15	1.29009	0.00028752
Csf1r	1.2984	0.0139545
Paqr8	1.3008	8.11441e-07
Nmb	1.30127	0.0189917
Tgfbi	1.30232	0.00212587
mt-Tp	1.30365	0.0117252
Hspg2	1.30369	8.02933e-17
Rps25-ps1	1.30473	0.0123767
Bean1	1.30705	9.0934e-08
Rpl19-ps12	1.3071	0.0296673
Epb41l4aos	1.30944	3.84984e-07
Airn	1.31039	0.00140211
Syne2	1.31179	1.5474e-12
Rnf165	1.31515	5.04455e-06
Fabp5	1.31777	3.19388e-17
Mamdc4	1.32155	0.00874574
Lockd	1.32343	3.42107e-08
Gm43965	1.32411	0.000152812
Myoz1	1.32806	0.0426113
Rnf213	1.33495	6.38883e-21
Gli1	1.33936	0.0379141
Zfhx3	1.3398	1.9484e-08
Arhgef39	1.34191	1.10298e-10
Gm17354	1.34528	0.00169994
R3hcc1	1.34917	4.27134e-30
Mir703	1.35348	0.0173283
Efhd1	1.35837	0.000750074
Lat2	1.36083	0.0351733
Gja5	1.36254	0.000390999
Gm2000	1.36363	0.0179712
Gm36401	1.37407	0.000324441
1700056E22Rik	1.38283	0.0238851
Gm7879	1.3848	4.39904e-05
2700099C18Rik	1.38516	2.32689e-10
Gm43118	1.38638	0.0337088
Gm17178	1.3867	0.031574
Pcsk4	1.39561	2.64508e-05
Acrbp	1.39928	0.0128547
Gm12276	1.39952	0.0203046
Hhip	1.40145	0.00509951
Cd200r2	1.40484	0.000320015
mt-Nd6	1.41499	0.041993
Cspg4	1.41639	9.75282e-23
Haus5	1.41756	1.97635e-05
Actg2	1.42555	2.98565e-16
Mki67	1.42739	3.34837e-16
A330069E16Rik	1.42866	0.0116589
Gm16755	1.43976	0.00562058
Ifi27l2a	1.45829	8.66165e-05
Gm29630	1.46222	0.0402351
6720427I07Rik	1.47282	0.00594382
Npas4	1.47354	0.0040974
1110025M09Rik	1.47778	0.00914831
Trib3	1.47925	1.89887e-07
Dmbx1	1.48194	0.00333044
Npr1	1.48298	0.0263267
Gm16409	1.48412	0.0363588
Adm2	1.48564	3.80799e-05
Gm3272	1.48924	0.00207362
BC025920	1.49495	0.00797953
Pdgfd	1.50169	2.21167e-05
Snora31	1.5022	0.0210199
Cfp	1.50554	3.69142e-06
Lsm7	1.51238	9.73189e-05
Doc2g	1.51703	0.0170288
Snhg9	1.51746	0.00180469
Rpl18a-ps1	1.53401	0.0119861
Ovgp1	1.53911	0.0134631
Mir99ahg	1.54438	0.0023995
Ifit3	1.54919	0.000197533
Wwc1	1.55418	0.00709928
0610009E02Rik	1.55804	0.0175211
Rnf144b	1.5606	0.00064488
Sirpa	1.56894	9.14205e-08
Nkx2-5	1.56904	3.01919e-11
Map3k7cl	1.57013	0.000415612
Gm10110	1.57274	0.00350933
Myh7b	1.58073	0.00158695
Gm11423	1.5824	0.00698253
A230087F16Rik	1.58378	0.00129494
Snora73b	1.60005	0.000434565
Snhg3	1.60408	2.58429e-08
Lypd1	1.61177	0.0342554
Gm17491	1.62147	0.000522527
Clu	1.6234	0.0097811
Necab3	1.62503	0.0241708
Cenpw	1.62684	1.67926e-18
Taco1os	1.62685	0.0176962
Dok5	1.63476	0.0100763
Gm26532	1.63761	0.00231482
2010015M23Rik	1.63995	0.0161617
Cmpk2	1.6416	0.00116819
S100a3	1.64289	0.00049931
Rny1	1.64593	0.00976235
Rorb	1.64916	0.0167161
RP24-547N4.7	1.65145	0.0153544
Snord104	1.65551	8.7992e-10
Snora57	1.67745	0.00126492
RP23-182J19.2	1.68409	0.00594372
Gm11583	1.6958	0.0425661
RP24-310D17.9	1.69598	0.000482612
Gm8189	1.70091	0.0446671
Gm42783	1.70479	0.0358582
Gm20342	1.70572	0.0133779
Gm15222	1.70595	0.0105493
Dqx1	1.70598	0.00283014
Gm13066	1.7065	0.000614966
Mcam	1.70815	1.60499e-05
Map2	1.71308	0.00116231
Sh2d3c	1.71606	5.66333e-05
Ccdc24	1.71682	0.000998958
Gt(ROSA)26Sor	1.71881	0.00649302
RP23-220P13.3	1.71971	0.000335022
Glipr1	1.72158	3.85051e-06
D730003I15Rik	1.72388	0.00645324
B330016D10Rik	1.72738	5.71856e-07
Usp18	1.73781	0.010019
Aldoc	1.73913	0.00810134
A130014A01Rik	1.73994	0.00643588
Dlgap1	1.74061	0.0110859
Cmah	1.74149	0.00261386
Ptgir	1.74608	2.43887e-10
Lcat	1.74859	0.000739557
Kcnmb1	1.76281	5.01154e-05
B930036N10Rik	1.76557	0.0169082
Gm867	1.76563	0.0101519
Defb25	1.76905	0.00838561
Gm29257	1.77012	0.0234407
Nog	1.79346	3.14923e-07
Mir17hg	1.79383	0.00470792
Gm44777	1.7945	0.00533367
Gm30238	1.80522	0.0475806
Igsf5	1.82902	5.36231e-05
Gm12454	1.83328	0.00394686
Defb42	1.83415	0.00119125
Lag3	1.83597	0.000939644
Gm43185	1.84101	0.0185676
2010110K18Rik	1.84468	0.00914496
Gm26786	1.86771	0.0241935
Rsad2	1.87806	1.8611e-06
Igsf9	1.88596	5.85482e-08
Gm15832	1.89149	4.55502e-05
4930431P19Rik	1.89434	0.00694121
Gm42929	1.9036	0.000317036
Smpd3	1.90418	0.011262
Ager	1.90481	0.0134349
Car6	1.9063	0.0176962
Hcn2	1.90655	0.033252
Gm28438	1.92312	0.0337453
Snhg20	1.92563	6.15242e-06
2610318N02Rik	1.93058	7.89569e-07
Inpp5j	1.9325	0.0144633
Neat1	1.93253	0.0165081
Egfl8	1.93525	0.0461829
Rpl19-ps9	1.93795	0.0238322
Slc38a4	1.94002	0.0145245
Gm20257	1.94126	0.000207352
Gm7589	1.94623	0.0110546
Rab26os	1.95215	1.80942e-07
2700012I20Rik	1.96003	0.0384482
Isg15	1.96091	1.07779e-20
E330034L11Rik	1.96903	0.0130513
Erdr1	1.9867	1.26634e-11
Tomt	1.98978	0.00299993
Sprr1a	1.99022	0.00240554
mt-Tq	1.9941	0.0084593
Gpr137c	1.99928	0.0443469
Creb5	2.00001	6.76892e-16
Gm44364	2.00145	0.00035324
Gm28229	2.0079	1.8995e-07
Glrp1	2.00972	0.0002056
Gm44274	2.01055	0.0151599
Tspan18	2.01941	0.000103633
Car9	2.02213	0.0492798
Ifi44	2.02578	0.00125391
Snord49a	2.03244	0.0100077
Gm7361	2.03766	0.00710801
Lin7a	2.04404	0.0216936
Gm28424	2.05146	0.0137135
1700120C14Rik	2.05725	4.65482e-07
D130051D11Rik	2.05765	0.00550962
Dync1i1	2.06937	5.45509e-11
Brdt	2.07314	5.93982e-07
Nap1l2	2.07815	5.28135e-05
Mx2	2.07855	0.00950704
Lingo2	2.08359	0.00653775
Tnik	2.08556	2.24996e-05
Sprr2k	2.08997	0.00639182
Cnn1	2.09076	3.49866e-14
2210011K15Rik	2.09619	0.0251249
C230096K16Rik	2.12606	0.037589
Srrm4	2.13312	0.0225877
Gm21986	2.13341	0.00137894
Gngt2	2.13727	0.0118413
Prph	2.14255	1.40788e-05
2810454H06Rik	2.1526	0.00137156
Pbp2	2.15636	0.00110141
Itga4	2.17493	0.00230239
1700009N14Rik	2.18126	0.00318344
Gm13199	2.18335	0.017519
Cntn3	2.19177	1.73903e-05
Ccdc73	2.21195	0.00410738
Xirp2	2.2144	0.00263754
Gm45512	2.21558	0.000268812
B3gnt5	2.22289	0.00033933
Dusp22	2.22733	1.0688e-05
Gm17249	2.23409	0.0290426
Gm17066	2.25302	0.00115359
Tubb3	2.25601	0.000183413
Sox13	2.25817	1.25255e-05
Gap43	2.26134	1.7402e-08
Gm26710	2.27315	0.0480488
Pik3cd	2.3	1.79518e-11
2700038G22Rik	2.31532	1.93888e-07
Tnfrsf9	2.31688	4.87977e-05
Gm15956	2.31909	0.0267474
Gm20045	2.32093	0.000632047
Ano5	2.32445	0.000139803
RP24-93F20.11	2.32451	0.0342831
Liph	2.32703	0.0134633
G630016G05Rik	2.32941	0.00556007
Atf3	2.33426	0.000262867
Gm13889	2.34024	1.93182e-08
2017-09-01	2.35334	3.6794e-05
Gm26770	2.35347	0.0487017
Hoxc8	2.35437	0.00792633
A930003A15Rik	2.36216	2.90128e-06
Mdk	2.37532	0.00659337
Onecut2	2.38007	1.29993e-06
Fcer1g	2.38323	0.0256305
Rps10-ps2	2.38557	0.0199457
Cited1	2.3893	9.60792e-05
RP24-550H10.3	2.41984	0.00189146
Kcnh7	2.43343	0.0011067
F12	2.43648	0.000125234
Gnrh1	2.47483	0.00261693
Gm20219	2.50308	0.0217309
Gm45719	2.50917	0.0302551
Sag	2.50933	0.0354338
Mir351	2.52464	6.46718e-05
Nefl	2.53723	0.0019599
Tmprss6	2.54417	0.00693476
Pdlim3	2.54526	5.37683e-05
Gm28727	2.5608	0.017519
Gm17111	2.56107	0.0112916
Dscam	2.58115	0.0175831
Gm12689	2.58166	0.047944
Osbp2	2.5868	0.00029551
2810405F17Rik	2.5923	0.000289959
Mirlet7b	2.62271	0.00119931
Ifit3b	2.6452	2.10895e-05
Ppp1r1a	2.68059	0.0032977
Fam71f1	2.68245	0.0360864
Colec10	2.68698	0.00123878
Mir6358	2.71029	0.0336323
RP23-231M6.4	2.71632	0.00528957
A430105J06Rik	2.72245	0.00812783
Gm24339	2.7415	0.000569165
Cntfr	2.74511	2.89452e-09
Gm9947	2.76101	0.0120696
Hnmt	2.76615	0.0128033
Nefm	2.76805	0.00113726
2510017J16Rik	2.77736	0.0341147
Otol1	2.82012	0.0138873
Lrrn1	2.83742	2.04703e-07
Tecta	2.83893	0.00527563
Snora17	2.84992	0.000189164
D130019J16Rik	2.85786	0.0292625
Stmn4	2.85911	0.000235416
Cxcl10	2.88649	4.01224e-07
Siglecg	2.90239	1.47478e-05
L1cam	2.90294	0.000115644
RP24-282C4.4	2.9219	0.0178631
Gm43362	2.92755	0.00318761
Dppa2	2.93856	0.0169481
Gm37699	2.99639	0.00175844
Serpind1	3.00999	0.000499604
C130089K02Rik	3.0342	0.00606379
Gm28730	3.05241	2.08898e-08
Rpl31-ps16	3.05857	0.00880165
Msc	3.06449	1.87247e-11
Ifit1	3.07111	6.39908e-16
Lmo2	3.08562	0.0016185
Gm8556	3.18644	0.046327
Gm42463	3.18687	0.0427037
Gm45123	3.20588	2.27739e-14
Gm13415	3.24386	0.00133165
Il2rg	3.26469	3.90904e-11
Vtn	3.3212	0.000836471
Gsta2	3.40586	0.0112116
RP24-511J14.2	3.43123	0.0380801
Gm26670	3.43231	0.015956
Gm44430	3.43972	0.0335801
Gm44829	3.48258	0.000968122
Ccl5	3.4986	1.65623e-12
Gm38366	3.50936	0.00646587
Gm43307	3.56009	0.00115503
Gm37255	3.57644	0.02913
Gm42798	3.58834	0.0275924
Gm7638	3.63976	0.00988308
Atp8a1	3.64036	0.0277084
Gm37694	3.6462	0.0227437
Gm44694	3.65288	0.00147548
RP23-316F10.2	3.65771	0.0398442
Malat1	3.661	1.39672e-08
Kcnq1ot1	3.68225	3.30691e-07
Zfp536	3.71705	2.71096e-09
Gm26863	3.76275	0.012517
Crmp1	3.76505	4.5705e-05
Gm26890	3.77327	0.0109302
Scarna9	3.7825	0.0230156
Gm43413	3.78342	0.0370369
Cldn4	3.78512	0.0365765
BB557941	3.83657	0.0417892
Gm37606	3.88066	0.00891457
Myo16	3.88455	0.0291208
Gm10800	3.88934	0.0255393
B930086L07Rik	3.89101	0.0302184
Gm13423	3.92555	0.000716536
Gm12405	4.04249	0.0047851
Gm43696	4.0433	0.0124713
Gm43359	4.04529	0.00744676
Gm37558	4.08332	0.0358582
Gm38071	4.08734	0.0467587
Hdx	4.16764	0.0140834
Gm29036	4.16807	0.0284747
Gm44916	4.16858	0.0116715
E230020A03Rik	4.17279	0.0176405
Gm38312	4.17431	0.0195691
BC030500	4.20811	0.0190898
Gm37333	4.20821	0.00019296
Gm44639	4.20899	0.0283587
Gm12250	4.21197	0.0185428
C030032O16Rik	4.21363	0.0363248
Gm42467	4.25204	0.0150322
Gm38042	4.25631	0.0225511
Gm14453	4.32697	0.0070679
Gm42876	4.32786	0.0129857
Gm44891	4.33004	0.0226361
Gm4468	4.33274	0.0180356
Gm38021	4.33364	0.0129773
Gm43984	4.33977	0.0292169
Gm43244	4.3649	0.042354
Gm20699	4.36745	0.0210556
Sox15	4.36781	0.0145397
Gm25291	4.36979	0.0157349
Gm37349	4.40513	0.0207271
Gm43859	4.40922	0.0182452
Gm37144	4.43249	0.0012906
Gm43343	4.43558	0.001711
Mmp12	4.45048	0.0116251
Gm6806	4.47502	0.0096747
Gm43794	4.47756	0.0155024
Gm38299	4.49689	0.00781182
Gm42895	4.50364	0.0407485
Gm43627	4.50763	0.0342709
Gm42515	4.50915	0.0495475
Gm29438	4.54676	0.025492
BC002189	4.55603	0.0216267
Gm10115	4.57855	0.00523338
Hoxb3	4.61771	0.0204543
Gm38034	4.63087	0.0262342
Gm24959	4.63306	0.0148605
Gm11510	4.63551	0.0213673
Gm38104	4.63744	0.0430987
Mir206	4.66184	0.00570345
E330037G11Rik	4.67175	0.00815743
Gm37376	4.67473	2.8009e-06
Slamf9	4.70371	9.01704e-08
Gucy1b2	4.84325	0.00943577
Gm37519	4.84962	0.0256345
Gm37621	4.85121	0.0145078
RP23-349H12.7	4.85491	0.0190802
Gm45292	4.94277	0.00576018
1810065E05Rik	4.94838	0.00810893
Gm43336	4.95084	0.00371374
Gm45407	4.9522	0.00420922
Oasl1	5.04134	0.00246749
Gm42841	5.04476	0.0039703
Gm44836	5.04637	0.0250303
Gm42696	5.04742	0.00923547
Gm24920	5.04822	0.00840799
CAAA01194877.2	5.04885	0.00732228
Gm38211	5.06834	3.4953e-06
Gm37452	5.08256	0.00379053
Gm45289	5.1315	0.00328984
RP23-398F20.1	5.18588	0.00641726
Gm37060	5.57289	0.00434795
Gm43813	5.74423	0.000494052
Gm42675	5.80173	0.000386751
Gm37626	5.99849	0.000462227
Gm43560	5.99952	0.0182213
Gm19817	6.03978	6.87018e-05
Gm19514	6.13234	7.38274e-05
Gm36963	6.21595	0.000272395
Gm38157	6.2729	7.86154e-05
Gm42432	6.29496	3.23511e-05
Gm42639	6.53999	0.00167581
