## Supplementary material for "ERK3-MK5 signaling regulates myogenic differentiation and muscle regeneration by promoting FoxO3 degradation": Table S2

### Sheet: Feuil1
Table S2: Differentially expressed genes in MK5-depleted C2C12 as compared to control C2C12 cells at GM
Gene	log2FoldChange	padj
Enpp2	-2.57455	7.05332e-07
Dpt	-2.17005	0.000285731
Cilp	-2.14788	3.08391e-05
Trp63	-1.9264	0.0407474
Atp6v0d2	-1.91175	0.00140836
Prg4	-1.85801	9.53343e-05
Mme	-1.85743	0.0127104
Plcxd1	-1.85602	0.00919018
Slc6a2	-1.8119	9.71391e-05
Adamts17	-1.77799	0.00151879
Abca1	-1.75684	0.00204732
Pi16	-1.72053	4.09742e-05
Dcn	-1.70431	0.000264053
Col10a1	-1.69828	0.00347842
Syn2	-1.59217	0.00197457
Itgb4	-1.54299	0.000662914
Acpp	-1.52343	0.000223822
Ms4a4d	-1.51641	0.0198725
Scn7a	-1.51547	1.30573e-06
Cdhr1	-1.50619	4.87389e-05
Mctp1	-1.50374	0.00165687
Tspan8	-1.49582	2.01603e-05
Cp	-1.48546	1.02334e-08
Igfbp4	-1.42702	1.35173e-08
Ccdc3	-1.42537	0.00932381
Ackr4	-1.36863	0.00989873
Abcg1	-1.36352	0.00228016
2610528A11Rik	-1.35376	0.0234268
Kctd14	-1.34798	0.0291842
Pde7b	-1.33283	0.0349576
Wdr66	-1.32778	0.00232337
Rgs17	-1.31547	0.0326834
Galnt15	-1.31126	0.0149205
Vldlr	-1.28238	0.0278796
Aldh3a1	-1.27479	0.00217616
Tmem176a	-1.26089	0.000333731
Iglon5	-1.2508	0.00614216
Gbp2b	-1.24819	6.28101e-05
9530053A07Rik	-1.24545	0.0171807
Reps2	-1.24138	0.000878447
Tmem176b	-1.22933	3.33223e-06
Ccl2	-1.22276	0.0003159
Ltc4s	-1.20944	0.00701308
A830019P07Rik	-1.19402	0.00179151
Msln	-1.1859	2.37454e-08
Fgd2	-1.17142	0.00188313
Sh2d1b1	-1.17057	0.0307805
Ptn	-1.17049	0.0179716
Ubxn11	-1.1648	0.0166991
Amy1	-1.15503	0.00913588
Gm28818	-1.14496	0.0345795
Qpct	-1.13974	5.94597e-06
Ifitm1	-1.13901	0.00305763
Efemp1	-1.13874	0.0179758
Trpm6	-1.13829	0.0046887
Slc16a4	-1.13576	0.017089
Calml4	-1.12756	0.00520217
Arsg	-1.11288	0.00348398
Slpi	-1.10745	0.0236881
Cxcl1	-1.08505	0.0046887
Omd	-1.08473	0.0449806
Pla2g7	-1.08472	0.00116577
Nmnat2	-1.08395	3.02356e-06
Pygm	-1.07236	0.0343631
Ctsf	-1.0701	5.22787e-06
1700012B09Rik	-1.06864	0.015448
Ocln	-1.06609	0.0271214
Hist1h2al	-1.06541	0.0160386
Ccl7	-1.06458	0.0130995
Serping1	-1.05902	0.0209723
Serpinb1b	-1.05639	0.0470116
Gm37499	-1.05002	0.0362783
Rgcc	-1.04992	0.000350764
Lama1	-1.04319	0.00103444
Tspan11	-1.04305	0.00803503
Selenop	-1.03322	1.61285e-07
Phex	-1.03126	0.0289709
Gbp2	-1.03115	0.000181027
Fmo1	-1.02831	1.02334e-08
Gcnt1	-1.0278	0.00210773
Hpgd	-1.02061	0.0258858
Serpine2	-1.01049	2.35364e-11
Ano1	-1.00678	0.000659768
Btc	-1.00296	0.0013976
Postn	1.00908	3.23197e-05
Phgdh	1.01211	7.25055e-05
Lman1l	1.03948	0.0306145
Chac1	1.05005	3.68628e-06
Slc7a5	1.05715	3.91779e-05
Ccbe1	1.05853	0.00019303
Pdgfd	1.0853	0.0149484
Gja5	1.0957	0.0246334
Stc2	1.09959	0.00322691
Aldh1l2	1.10026	0.00802644
Asns	1.10587	2.1605e-05
Dusp8	1.11734	6.35375e-05
Tmod1	1.13235	2.01603e-05
Slc30a1	1.14759	0.00255351
Lrp8	1.15387	5.20678e-06
Hdac9	1.18531	0.0237527
Gap43	1.19521	0.0139655
H19	1.21651	1.93865e-08
Pik3cd	1.22368	0.000374074
Krt80	1.2368	0.0487909
Trib3	1.2631	0.000245125
Cntn3	1.27523	0.0310229
Slc1a6	1.27624	6.14547e-07
Mfsd2a	1.28553	0.00111678
Ctgf	1.30844	2.79676e-07
Dync1i1	1.32	0.000726307
Map3k7cl	1.35787	0.0196976
Slc7a11	1.37769	0.00179186
Adm2	1.42817	0.0234877
Hist1h1e	1.43083	0.0488587
Slc16a6	1.5182	0.000857788
Ano5	1.63294	0.0353293
Hey1	1.66548	7.83758e-07
Prl2c3	1.69985	0.0145465
Nog	1.75488	0.000254707
Tspan18	1.90295	0.00363756
Pdlim3	1.90997	0.0119597
Lingo2	1.91861	0.0278474
Osbp2	1.95061	0.0241975
Cntfr	1.97133	0.00197457
L1cam	1.98824	0.0297501
Kcnh1	1.99278	0.0018801
Siglecg	2.0029	0.0134475
Sprr1a	2.04694	3.35631e-06
Rgs16	2.05484	0.000126984
Tnik	2.05573	0.00131279
Gm13889	2.07371	0.000670391
Cmah	2.10074	0.0016233
Nefm	2.1648	0.0338089
Irf6	2.18699	0.00752876
Sox13	2.2879	0.000417919
Lrrn1	2.32509	0.000289172
Stmn4	2.3396	0.0113146
B3gnt5	2.3407	0.00116577
Msc	2.35628	8.76386e-05
Ccdc73	2.41839	0.000858486
Atf3	2.44548	0.00141848
Nefl	2.45259	0.00976691
Gsta2	3.15432	0.012442
Zfp536	3.97382	0.00732986
