## Supplementary material for "ERK3-MK5 signaling regulates myogenic differentiation and muscle regeneration by promoting FoxO3 degradation": Table S1

### Sheet: Feuil1
Table S1: Differentially expressed genes in ERK3-depleted C2C12 compared to control C2C12 cells at GM
Gene	log2FoldChange	p-value
Gm29216	-2.43673	0.0293475
Col10a1	-2.11096	0.000566493
Mme	-1.90493	0.0140987
Dpt	-1.7386	0.00439965
Itgb4	-1.70621	0.000243139
Cilp	-1.67132	0.00175589
Scn7a	-1.64788	7.40228e-07
Slc6a2	-1.60288	0.00096744
Enpp2	-1.58092	0.00438605
Rgs17	-1.54238	0.0113892
Cdhr1	-1.52656	6.46194e-05
Pi16	-1.41559	0.00104152
Prg4	-1.41341	0.00479311
2610528A11Rik	-1.34195	0.0280804
Omd	-1.32868	0.0111402
Dcn	-1.31726	0.00723992
Abat	-1.308	0.0313471
Trpm6	-1.30452	0.00168623
Dchs1	-1.27946	0.0273628
Slc16a4	-1.27422	0.00766891
Ccl2	-1.26572	0.00028881
Acpp	-1.234	0.00386594
Vldlr	-1.22257	0.0448622
Trim30a	-1.19813	0.00435046
Gabrb2	-1.17569	0.047611
Ptn	-1.16469	0.0206283
Zfr2	-1.16227	0.0309478
Gm28818	-1.15269	0.0394505
Wdr66	-1.15117	0.0107113
Galnt15	-1.14854	0.0407674
Rorc	-1.14612	0.0467159
Gm11816	-1.13443	0.0313471
Ccl7	-1.11035	0.0101809
Phex	-1.09941	0.0208414
Mrgprf	-1.09601	4.50336e-05
Slc39a10	-1.08304	8.50004e-05
Enpep	-1.08292	0.0221985
Mctp1	-1.07808	0.0308929
Gbp2b	-1.06659	0.00104342
Reps2	-1.06408	0.00601402
Abcg1	-1.04815	0.0273863
Ccl9	-1.0427	0.000709979
Cd55	-1.02708	0.00983515
Epha3	-1.02212	0.0493858
Fgd2	-1.00162	0.0103004
Gm7862	1.00317	0.0322507
Xirp1	1.00613	0.0091238
Tnni1	1.01115	0.0391469
Tnni2	1.016	0.040602
Tmod1	1.02685	0.000225177
Mfsd2a	1.07629	0.00986934
Tbx2	1.08032	0.0420736
Ufsp1	1.08081	0.00697274
Mt2	1.08259	0.0161308
Actc1	1.09009	0.0232515
Stc2	1.11326	0.00342489
Gm2694	1.13097	0.0410534
Slc30a1	1.1313	0.00368818
Mylpf	1.13826	0.027773
Hsf2bp	1.14434	0.0319569
Synpo2l	1.15463	0.0189933
H19	1.15614	7.40228e-07
Mt1	1.18401	0.0223858
Gap43	1.1914	0.0160986
Hey1	1.21058	0.00105189
Myh3	1.244	0.0461868
Map3k7cl	1.27709	0.0340232
Slc7a11	1.29449	0.00456431
Gm27483	1.32023	0.00257917
Tnni3	1.33077	0.0390996
Tnnc2	1.36209	0.00438605
Vgll2	1.36656	0.0485882
Nog	1.37592	0.00787642
Gm45774	1.38794	0.0457769
Lmod2	1.41059	0.0258421
Rgs16	1.5606	0.00725629
Cmah	1.56467	0.0284713
Hist1h1e	1.56512	0.0303571
Pdlim3	1.64444	0.0388128
Lrrn1	1.70043	0.0132058
Gm14635	1.81735	0.0228388
Tnik	1.89425	0.00430881
Ccdc73	2.18821	0.00386594
Gm13889	2.18972	0.000440157
Prl2c3	2.23867	0.00098645
Sprr1a	2.25459	7.40228e-07
Nefl	2.35566	0.0154506
Msc	2.47678	5.65863e-05
Myoz2	2.58134	0.0285946
Zfp536	3.64536	0.0190605
Gsta2	3.75508	0.00245003
